# Distinct evolutionary trajectories following loss of RNA interference in *Cryptococcus neoformans*

**DOI:** 10.1101/2024.08.15.608186

**Authors:** Jun Huang, Connor J. Larmore, Shelby J. Priest, Ziyan Xu, Fred S. Dietrich, Vikas Yadav, Paul M. Magwene, Sheng Sun, Joseph Heitman

## Abstract

While increased mutation rates typically have negative consequences in multicellular organisms, hypermutation can be advantageous for microbes adapting to the environment. Previously, we identified two hypermutator *Cryptococcus neoformans* clinical isolates that rapidly develop drug resistance due to transposition of a retrotransposon, Cnl1. Cnl1-mediated hypermutation is caused by a nonsense mutation in the gene encoding a novel RNAi component, Znf3, combined with a tremendous transposon burden. To elucidate adaptative mechanisms following RNAi loss, two bioinformatic pipelines were developed to identify RNAi loss-of-function mutations in a collection of 387 sequenced *C. neoformans* isolates. Remarkably, several RNAi-loss isolates were identified that are not hypermutators and have not accumulated transposons. To test if these RNAi loss-of-function mutations can cause hypermutation, the mutations were introduced into a non-hypermutator strain with a high transposon burden, which resulted in a hypermutator phenotype. To further investigate if RNAi-loss isolates can become hypermutators, *in vitro* passaging was performed. Although no hypermutators were found in two *C. neoformans* RNAi-loss strains after short-term passage, hypermutation was observed in a passaged *C. deneoformans* strain with increased transposon burden. Consistent with a two-step evolution, when an RNAi-loss isolate was crossed with an isolate containing a high Cnl1 burden, F1 hypermutator progeny inheriting a high transposon burden were identified. In addition to Cnl1 transpositions, insertions of a novel gigantic DNA transposon KDZ1 (∼11 kb), contributed to hypermutation in the progeny. Our results suggest that RNAi loss is relatively common (7/387, ∼1.8%) and enables distinct evolutionary trajectories: hypermutation following transposon accumulation or survival without hypermutation.

**Significance Statement:** There is a dearth of antifungal drugs available to treat *Cryptococcus neoformans*, a human fungal pathogen of global impact. We previously identified natural hypermutators with a loss-of-function mutation in the RNAi machinery and transposon expansion. Here, we identified several novel natural isolates with RNAi defects, none of which are hypermutators or have undergone transposon expansion. Furthermore, we demonstrate that these isolates can lie on a pathway to hypermutation following introduction of a transposon burden. In addition, a novel DNA transposon class was discovered that contributes to antifungal drug resistance. These findings highlight the importance of transposons in driving rapid adaptation in the absence of RNAi and reveal distinct evolutionary trajectories following RNAi loss, a relatively common event in *C. neoformans*.
