## Supplementary material for "Distinct evolutionary trajectories following loss of RNA interference in *Cryptococcus neoformans*": Dataset S1

### Sheet: Dataset S1
Confirmed	Isolate	Pipeline	Gene with predicted mutation	Putative mutation	Putative mutation impact (% WT length)	Sanger confirmation	Primers
	LP-RSA2296	GenesComp,NeoStop	ZNF3, CNAG_02700	Nonsense; Exon 1	Protein truncated to 176 aa (11%)	>LP-RSA2296-ZNF3-ZNF3-test1F_F10.ab1GNNNNNTNNNNNCNCNGCACCGGCCTGTACTTGCGAGTGTAAATGTGGTCGCAAGAACCGCATTCCGGCGGTCTTCCCAAGCGCCGGAGACGCTTCTATAAAGCAGTCGACCACCACTGAGCCAGAAAGCTCTAAATCCGTTACCGATAAGGAACCCAGACAACCTGCCAAAGCTCTCGAAGAGCAGTTGTCGCACCCGATCGAGCAGCAACAGCAGCGAGGACTCAAACCCCCCATCGGGGTGGAAACTCCCCAGCCAATTATTCCATCTATTGAAAATGCCGAAAAACCTATCGAGTTCCAAAAATCAACTAAATCAATTGAACCTATCGAAACTCCTGTCAAAGAAGAGCCGCTTGCTAC…	JOHE52650/JOHE52651
	LP-RSA2296	GenesComp,NeoStop	AGO1, CNAG_04609	Frameshift; Exon 10	Deletion of 9nt and 1nt in Exon 10; truncated to 459 aa (50%)	>LP-RSA2296-1-AGO1-AGO1-test1F_A12.ab1NNNNNNNNNNNNNGTTGCTCCNGGTTCTTGGTCTCGCACCTTCTGGCGGTTTTGGCGGCCGAGGTGGCCGTGGTGGCCGAGGCGGTCCTCGAGGGGGCTTTATGGGCGCCGCTCCTGGTCCTGCCCGACCAATCCAGGAGTTGAACCCTGCGCAGACCAAACGTCTTAACGACATCCTCCGAGGCGCCAAGTTCACCGTCACCCATCGAAAGACTGAGCGTGTCTTCTCCATCATCAAGTTGACTTCTCAGCCTGCTGACAACATCAAGTTCACTCTCAACGGCAAGGATGGGCAGCCTGACCGAACTGTTTCTGTTGCTCAGTACTTCCAGGAACAGTACAACGTCCGAGTTACTCGACC…	JOHE52646/JOHE52647
	Bt52	GenesComp	QIP1, CNAG_01423	Start-loss; Exon 1	Missing first 15 aa; truncated to 732 aa (98%)	>Bt52-SJP227_C06.ab1NNNNNNNNNNNNNTTTNGTCCTGATCTAANAGAGCGGCGGTGATTATTTACGTAAAGTATGTTGACTGGACATTAACGACTTCTTTGTATTCCGATCGACCATTAATGTCCTTTACCAAACAAAACAAAAATTCTGACTCCTTATCGCATCAGTGGCAAGTAGTAAGGTGGACGATAACAACCCAGGAGGCAAGGTTTTCCCCGATACCACTATGAGAGTGGAATCCAAAGAGGGTTTGTCGCTTGTCAAGGACGCCTACATGAGGCAAATGGATGTCATGTATCAGTGGCCCAACAGTCTGAACCCTTGGCAGGTAAATCTGTTTGTTTGGTTAAATTGGTATACTTCTTAACCATTCTAATGTAGGCTGGTGCCATC…	JOHE51977/JOHE51978
	Bt152	GenesComp	QIP1, CNAG_01423	Start-loss; Exon 1	Missing first 15 aa; truncated to 732 aa (98%)	>Bt152-SJP227_G06.ab1NNNNNNNTNNNCNNNTTCGTCCTGATCTAAGAGAGCGGCGGTGATTATTTACGTAAAGTATGTTGACTGGACATTAACGACTTCTTTGTATTCCGATCGACCATTAATGTCCTTTACCAAACAAAACAAAAATTCTGACTCCTTATCGCATCAGTGGCAAGTAGTAAGGTGGACGATAACAACCCAGGAGGCAAGGTTTTCCCCGATACCACTATGAGAGTGGAATCCAAAGAGGGTTTGTCGCTTGTCAAGGACGCCTACATGAGGCAAATGGATGTCATGTATCAGTGGCCCAACAGTCTGAACCCTTGGCAGGTAAATCTGTTTGTTTGGTTAAATTGGTATACTTCTTAACCATTCTAATGTAGGCTGGTGCCA…	JOHE51977/JOHE51978
	Bt208	GenesComp	QIP1, CNAG_01423	Start-loss; Exon 1	Missing first 15 aa; truncated to 732 aa (98%)	>Bt208-SJP227_A07.ab1NNNNNNNNNNNNNNTNNTCNCTGATCTAAGAGAGCGGCGGTGATTATTTACGTAAAGTATGTTGACTGGACATTAACGACTTCTTTGTATTCCGATCGACCATTAATGTCCTTTACCAAACAAAACAAAAATTCTGACTCCTTATCGCATCAGTGGCAAGTAGTAAGGTGGACGATAACAACCCAGGAGGCAAGGTTTTCCCCGATACCACTATGAGAGTGGAATCCAAAGAGGGTTTGTCGCTTGTCAAGGACGCCTACATGAGGCAAATGGATGTCATGTATCAGTGGCCCAACAGTCTGAACCCTTGGCAGGTAAATCTGTTTGTTTGGTTAAATTGGTATACTTCTTAACCATTCTAATGTAGGCTGGTGCCAT…	JOHE51977/JOHE51978
	Bt210	GenesComp	RDE4, CNAG_01157	Splice-site; Intron 3	Protein truncated to 207aa (43%)	>Bt210-RDE4-RDE4-tes1F_B10.ab1NNNNNNNNNNNNNGNGGNNGNNGNNNNNNNNNNGTGTAAGNNNGGNNGGNGNNNNNGGANATNNTGGGGANCTGGANNNNATNGTCCTGGTGAGTAATCTATGATTTCCATGATGGTATGACGGTGTTAATTGCTCTAAATCAGGACAGGAAACTGTTACATGGGTGTGAGTATAATCATTTGAGATAGACTGCAGCTATACAGTCACAATCTGAGATGGACTGTAGCTTACCTTGTTCATTACAGATGCGCCTGTTTTTTGGAGAACACCACCCGGAGAGCCTCCTAGTACGCCTGTTAGCCACAAACGCAATAATAATCCCACACCACTCAAACATCTTCCTGAAGTGTATGACACTTTCTCTATGG…	JOHE52648/JOHE52649
	NRHc5028.ENR.STOR	NeoStop	QIP1, CNAG_01423	Nonsense; Exon 4	Protein truncated to 250 aa (33%)	>QIP1-NRHc5028-CnQIP1_test1F_A08.ab1NNNNNNNNNNNNNNANNNNNNNNNNGTGCNNAGTACTGATGCCACCACGGTTCAAAGGAAGAAATCTATGTCCAGAGCCATTTTCACCTCGGAAAAATCAACAAGCAGCTTGAGAAGGATTCTAAAATTGCTGAAAGGCATGAGCGAAATGGCATGGCGCTCCCGGTCTTTGACTCCAAACGCTTTGACGATATTCTCAGTTTGCCCATTCCTGATCCGAATGCCAACCCCGAACAGGAGAAAGAAAAGGAGAAGAACAGGCAGATACAGGATGAAAAGGACCAGGAAAAAATGGCAATGAAAGTCTGAGCTCAGAAAGAACAAGAGGAAAAAAGGAGGCAGGAAGATGCAGATTGGAGGGAA…	JOHE52803/JOHE52804
	A2-102-5	NeoStop	GWC1, CNAG_06486	Nonsense; Exon 1	Protein truncated to 47 aa (8%)	>GWC1-A-102-5CnGWC1_test1F_C08.ab1NNNNNNNNNTCGNGGGGTCGTCACCGGCGTCAACCTCGAAGTAGAATGGTAGCCTCACGAGAATAATGGTTATATCTACACCTCTTTCAACACCTCCAGCATGTCCCTAGACGAAATGCCCCCTCCTTCTGGGATCGTCGCCGACGACAGGCCAGCGTCTGATGATGAGGATAGCCTCGAAGATGAAGGTCCTCCCGAGCTAACTTCCCCCCATTTCCTAAACTTCCATCTGGCGCTTCTTTGATAGCTTTCTCGGAGTCTGACGTCAAAGGCGCTTGGGTTCCTCCATTTTCCGCGAATCGAGAAGAGGATGGCAAAAGTGAGTTTGGTAGTCTATCAGAATTCGTATCATCTTGCTCACGTCA…	JOHE52801/JOHE52802
	D17-1	NeoStop	GWC1, CNAG_06486	Nonsense; Exon 1	Protein truncated to 47 aa (8%)	>GWC1-D17-1-CnGWC1_test1F_D08.ab1NNNNNNNNNNTCGNGGGGTCGTCACCGGCGTCAACCTCGAAGTAGAATGGTAGCCTCACGAGAATAATGGTTATATCTACACCTCTTTCAACACCTCCAGCATGTCCCTAGACGAAATGCCCCCTCCTTCTGGGATCGTCGCCGACGACAGGCCAGCGTCTGATGATGAGGATAGCCTCGAAGATGAAGGTCCTCCCGAGCTAACTTCCCCCCATTTCCTAAACTTCCATCTGGCGCTTCTTTGATAGCTTTCTCGGAGTCTGACGTCAAAGGCGCTTGGGTTCCTCCATTTTCCGCGAATCGAGAAGAGGATGGCAAAAGTGAGTTTGGTAGTCTATCAGAATTCGTATCATCTTGCTCACGTCA…	JOHE52801/JOHE52802
Unconfirmed	Isolate	Pipeline	Gene with predicted mutation	Putative mutation	Putative mutation impact (% WT length)	Sanger confirmation	Primers
	Bt84	GenesComp	QIP1, CNAG_01423	Nonsense; Exon 1	Protein truncated to 30 aa (4% length)	>Bt84-SJP228_F06.ab1NNNANNNNNNNTGCCTTCTTTGCNGGNNGNAGAGGGTGTCCAGGATCATAGAGGGCGGTGTTGGAAAAAATGGACTTGATGGCACCAGCCTACATTAGAATGGTTAAGAAGTATACCGATTTAACCAAACAAACAGATTTACCTGCCAAGGGTTCAGACTGTTGGGCCACTGATACATGACATCCATTTGCCTCATGTAGGCGTCCTTGACAAGCGACAAACCCTCTTTGGATTCCACTCTCATAGTGGTATCGGGGAAAACCTTGCCTCCTGGGTTGTTATCGTCCATCTTACTACTTGCCACTGATGCGATAAGGAGTCAGAATTTTTGTTTTGTTTCGTAAAGGACATTATTGGGCNNTAGCAAAACACAAAAAAC…	JOHE51977/JOHE51978
