## Supplementary material for "Distinct evolutionary trajectories following loss of RNA interference in *Cryptococcus neoformans*": Dataset S2

### Sheet: Dataset S2
Strain	Mutation rate (mu) for YPD+R+F	CIlower	CIupper
H99	2.7172E-08	1.1894E-08	4.6719E-08
msh2Δ	1.31381E-06	8.9463E-07	1.78997E-06
Bt210	2.48965E-08	9.3429E-09	4.55322E-08
LP-RSA2296	3.2465E-08	1.4017E-08	5.6148E-08
A2-102-5	7.46632E-09	5.7148E-10	1.94393E-08
D17-1	2.23278E-08	4.8231E-09	4.83302E-08
NRHc5028	1.08416E-08	2.7802E-09	2.24337E-08
Strain	Replicate	YPD_colonies	RapaFK_colonies	Volume of a culture (μl)	Volume plated (μl)
H99	1	124	0	4000	100
H99	2	58	1	4000	100
H99	3	48	0	4000	100
H99	4	35	0	4000	100
H99	5	52	0	4000	100
H99	6	38	1	4000	100
H99	7	45	0	4000	100
H99	8	46	0	4000	100
H99	9	46	0	4000	100
H99	10	62	0	4000	100
H99	11	46	2	4000	100
H99	12	48	1	4000	100
H99	13	46	0	4000	100
H99	14	38	2	4000	100
H99	15	124	0	4000	100
H99	16	22	0	4000	100
H99	17	9	3	4000	100
H99	18	16	1	4000	100
H99	19	18	1	4000	100
H99	20	46	1	4000	100
msh2Δ	1	16	43	2000	100
msh2Δ	2	11	14	2000	100
msh2Δ	3	5	11	2000	100
msh2Δ	4	17	104	2000	100
msh2Δ	5	7	8	2000	100
msh2Δ	6	21	23	2000	100
msh2Δ	7	24	21	2000	100
msh2Δ	8	13	7	2000	100
msh2Δ	9	21	48	2000	100
msh2Δ	10	11	8	2000	100
msh2Δ	11	2	0	2000	100
msh2Δ	12	9	47	2000	100
msh2Δ	13	3	15	2000	100
msh2Δ	14	6	8	2000	100
msh2Δ	15	5	34	2000	100
msh2Δ	16	6	29	2000	100
msh2Δ	17	3	10	2000	100
msh2Δ	18	8	2	2000	100
msh2Δ	19	5	2	2000	100
msh2Δ	20	4	1	2000	100
Bt210	1	41	0	4000	100
Bt210	2	57	0	4000	100
Bt210	3	49	0	4000	100
Bt210	4	66	0	4000	100
Bt210	5	50	0	4000	100
Bt210	6	41	1	4000	100
Bt210	7	59	0	4000	100
Bt210	8	57	2	4000	100
Bt210	9	43	0	4000	100
Bt210	10	32	0	4000	100
Bt210	11	29	2	4000	100
Bt210	12	7	0	4000	100
Bt210	13	22	1	4000	100
Bt210	14	11	0	4000	100
Bt210	15	15	0	4000	100
Bt210	16	2	0	4000	100
Bt210	17	4	0	4000	100
Bt210	18	49	1	4000	100
Bt210	19	3	1	4000	100
Bt210	20	41	0	4000	100
LP-RSA2296	1	40	1	4000	100
LP-RSA2296	2	60	0	4000	100
LP-RSA2296	3	54	0	4000	100
LP-RSA2296	4	39	0	4000	100
LP-RSA2296	5	56	2	4000	100
LP-RSA2296	6	81	1	4000	100
LP-RSA2296	7	162	0	4000	100
LP-RSA2296	8	58	0	4000	100
LP-RSA2296	9	40	0	4000	100
LP-RSA2296	10	27	0	4000	100
LP-RSA2296	11	15	8	4000	100
LP-RSA2296	12	8	0	4000	100
LP-RSA2296	13	30	1	4000	100
LP-RSA2296	14	12	0	4000	100
LP-RSA2296	15	15	0	4000	100
LP-RSA2296	16	13	0	4000	100
LP-RSA2296	17	6	0	4000	100
LP-RSA2296	18	18	2	4000	100
LP-RSA2296	19	31	1	4000	100
LP-RSA2296	20	10	4	4000	100
A2-102-5	1	29	0	4000	100
A2-102-5	2	32	0	4000	100
A2-102-5	3	30	0	4000	100
A2-102-5	4	50	0	4000	100
A2-102-5	5	37	0	4000	100
A2-102-5	6	32	0	4000	100
A2-102-5	7	35	1	4000	100
A2-102-5	8	44	0	4000	100
A2-102-5	9	34	0	4000	100
A2-102-5	10	31	0	4000	100
D17-1	1	36	0	4000	100
D17-1	2	26	0	4000	100
D17-1	3	33	0	4000	100
D17-1	4	33	0	4000	100
D17-1	5	54	1	4000	100
D17-1	6	41	0	4000	100
D17-1	7	43	2	4000	100
D17-1	8	42	0	4000	100
D17-1	9	46	0	4000	100
D17-1	10	24	1	4000	100
NRHc5028	1	47	1	4000	100
NRHc5028	2	136	2	4000	100
NRHc5028	3	170	0	4000	100
NRHc5028	4	146	0	4000	100
NRHc5028	5	56	1	4000	100
NRHc5028	6	92	0	4000	100
NRHc5028	7	229	0	4000	100
NRHc5028	8	81	0	4000	100
NRHc5028	9	38	0	4000	100
NRHc5028	10	39	1	4000	100
