## Supplementary material for "Distinct evolutionary trajectories following loss of RNA interference in *Cryptococcus neoformans*": Dataset S3

### Sheet: Dataset S3
Strain	Mutation rate (mu) for YNB+5-FOA	CIlower	CIupper
H99	1.46e-08	4.35e-09	2.9e-08
msh2Δ	2.5e-07	1.25e-07	4.05e-07
Bt210	0	0	0
LP-RSA2296	4.1e-09	3.36e-10	1.06e-08
A2-102-5	0	0	0
D17-1	1.96e-08	4.31e-09	4.22e-08
NRHc5028	8.55e-09	7e-10	2.21e-08
Strain	Replicate	YPD_colonies	5-FOA_colonies	Volume of a culture (μl)	Volume plated (μl)
H99	1	93	4	4000	100
H99	2	78	0	4000	100
H99	3	94	0	4000	100
H99	4	80	0	4000	100
H99	5	79	0	4000	100
H99	6	147	0	4000	100
H99	7	78	0	4000	100
H99	8	61	4	4000	100
H99	9	94	0	4000	100
H99	10	77	1	4000	100
H99	11	76	3	4000	100
msh2Δ	1	12	2	2000	100
msh2Δ	2	37	16	2000	100
msh2Δ	3	25	0	2000	100
msh2Δ	4	34	4	2000	100
msh2Δ	5	20	0	2000	100
msh2Δ	6	31	11	2000	100
msh2Δ	7	31	16	2000	100
msh2Δ	8	27	25	2000	100
msh2Δ	9	15	0	2000	100
msh2Δ	10	10	7	2000	100
msh2Δ	11	45	11	2000	100
Bt210	1	34	0	4000	100
Bt210	2	30	0	4000	100
Bt210	3	57	0	4000	100
Bt210	4	53	0	4000	100
Bt210	5	48	0	4000	100
Bt210	6	30	0	4000	100
Bt210	7	47	0	4000	100
Bt210	8	36	0	4000	100
Bt210	9	47	0	4000	100
Bt210	10	44	0	4000	100
Bt210	11	35	0	4000	100
LP-RSA2296	1	44	1	4000	100
LP-RSA2296	2	103	0	4000	100
LP-RSA2296	3	40	0	4000	100
LP-RSA2296	4	42	0	4000	100
LP-RSA2296	5	53	0	4000	100
LP-RSA2296	6	80	0	4000	100
LP-RSA2296	7	91	0	4000	100
LP-RSA2296	8	76	0	4000	100
LP-RSA2296	9	44	0	4000	100
LP-RSA2296	10	41	0	4000	100
LP-RSA2296	11	30	0	4000	100
A2-102-5	1	54	0	4000	100
A2-102-5	2	64	0	4000	100
A2-102-5	3	71	0	4000	100
A2-102-5	4	22	0	4000	100
A2-102-5	5	37	0	4000	100
A2-102-5	6	28	0	4000	100
A2-102-5	7	26	0	4000	100
A2-102-5	8	30	0	4000	100
A2-102-5	9	30	0	4000	100
A2-102-5	10	29	0	4000	100
A2-102-5	11	83	0	4000	100
D17-1	1	98	0	4000	100
D17-1	2	87	0	4000	100
D17-1	3	31	0	4000	100
D17-1	4	32	1	4000	100
D17-1	5	41	0	4000	100
D17-1	6	18	0	4000	100
D17-1	7	43	0	4000	100
D17-1	8	29	3	4000	100
D17-1	9	24	0	4000	100
D17-1	10	40	1	4000	100
NRHc5028	1	22	0	4000	100
NRHc5028	2	28	1	4000	100
NRHc5028	3	21	0	4000	100
NRHc5028	4	22	0	4000	100
NRHc5028	5	24	0	4000	100
NRHc5028	6	49	0	4000	100
NRHc5028	7	42	0	4000	100
NRHc5028	8	16	0	4000	100
NRHc5028	9	33	0	4000	100
NRHc5028	10	27	0	4000	100
NRHc5028	11	25	0	4000	100
