## Supplementary material for "Distinct evolutionary trajectories following loss of RNA interference in *Cryptococcus neoformans*": Dataset S4

### Sheet: Dataset S4
Strain	Mutation rate (mu) for YPD+R+F	CIlower	CIupper
H99	2.08664e-08	7.3863e-09	3.89881e-08
Bt65	2.7586e-07	1.7474e-07	3.9319e-07
Bt65+ZNF3	1.77713e-08	7.4229e-09	3.11621e-08
Bt65+ZNF3 rde4	1.67823e-07	7.9715e-08	2.78293e-07
Bt65+ZNF3 znf3-1	1.97432e-07	8.9397e-08	3.34513e-07
Bt65+ZNF3 znf3-2	4.3936e-07	2.2359e-07	7.0515e-07
Strain	Replicate	YPD_colonies	RapaFK_colonies	Volume of a culture (μl)	Volume plated (μl)
H99	1	101	2	3000	100
H99	2	117	1	3000	100
H99	3	106	1	3000	100
H99	4	96	0	3000	100
H99	5	119	1	3000	100
H99	6	158	0	3000	100
H99	7	115	8	3000	100
H99	8	104	0	3000	100
H99	9	102	1	3000	100
H99	10	110	1	3000	100
Bt65	1	79	9	3000	100
Bt65	2	245	12	3000	100
Bt65	3	56	12	3000	100
Bt65	4	119	41	3000	100
Bt65	5	40	38	3000	100
Bt65	6	65	15	3000	100
Bt65	7	70	30	3000	100
Bt65	8	28	17	3000	100
Bt65	9	34	38	3000	100
Bt65	10	38	38	3000	100
Bt65+ZNF3	1	89	1	3000	100
Bt65+ZNF3	2	705	5	3000	100
Bt65+ZNF3	3	339	0	3000	100
Bt65+ZNF3	4	239	1	3000	100
Bt65+ZNF3	5	116	3	3000	100
Bt65+ZNF3	6	71	2	3000	100
Bt65+ZNF3	7	112	3	3000	100
Bt65+ZNF3	8	233	3	3000	100
Bt65+ZNF3	9	123	4	3000	100
Bt65+ZNF3	10	41	0	3000	100
Bt65+ZNF3 rde4	1	39	2	3000	100
Bt65+ZNF3 rde4	2	44	2	3000	100
Bt65+ZNF3 rde4	3	45	2	3000	100
Bt65+ZNF3 rde4	4	29	5	3000	100
Bt65+ZNF3 rde4	5	28	1	3000	100
Bt65+ZNF3 rde4	6	40	2	3000	100
Bt65+ZNF3 rde4	7	33	6	3000	100
Bt65+ZNF3 rde4	8	39	8	3000	100
Bt65+ZNF3 rde4	9	8	2	3000	100
Bt65+ZNF3 rde4	10	28	7	3000	100
Bt65+ZNF3 znf3-1	1	16	3	3000	100
Bt65+ZNF3 znf3-1	2	14	1	3000	100
Bt65+ZNF3 znf3-1	3	9	1	3000	100
Bt65+ZNF3 znf3-1	4	38	2	3000	100
Bt65+ZNF3 znf3-1	5	17	1	3000	100
Bt65+ZNF3 znf3-1	6	25	2	3000	100
Bt65+ZNF3 znf3-1	7	26	11	3000	100
Bt65+ZNF3 znf3-1	8	10	6	3000	100
Bt65+ZNF3 znf3-1	9	32	6	3000	100
Bt65+ZNF3 znf3-1	10	53	1	3000	100
Bt65+ZNF3 znf3-2	1	32	2	3000	100
Bt65+ZNF3 znf3-2	2	14	2	3000	100
Bt65+ZNF3 znf3-2	3	11	2	3000	100
Bt65+ZNF3 znf3-2	4	41	4	3000	100
Bt65+ZNF3 znf3-2	5	5	20	3000	100
Bt65+ZNF3 znf3-2	6	11	3	3000	100
Bt65+ZNF3 znf3-2	7	8	3	3000	100
Bt65+ZNF3 znf3-2	8	24	32	3000	100
Bt65+ZNF3 znf3-2	9	16	22	3000	100
Bt65+ZNF3 znf3-2	10	3	4	3000	100
