## Supplementary material for "Distinct evolutionary trajectories following loss of RNA interference in *Cryptococcus neoformans*": Dataset S5

### Sheet: Dataset S5
Resistant colony #	Strain Background	Resistance	Mutation Type	Plasmidsaurus Result	Note
1	Bt65+ZNF3 rde4 (JHG1)	Rapamycin+FK506	Cnl1 Insertion	>Averette_f4f_1_JH1_RF1 coverage: 862x TCCTGAACATCGCCCTGTATCAAGGTGCCCCAGCTAAGAAGGGTGTGACCACTATCCAAATGGCAGCTTCGGCGAACCCCTTGTTACAGGACAAAGCATCTCGGGACCCTCACCTCTTTGCTACAGCATACCAAAAGCAAAGATTCTATTTGTTCGCTCGCAGTGACAAAGAGTGCGTATCTTTCGTCATAAATATTTGCCTTGCATGTGTTGACATGGCCATGATGCAGGGAGAGCAAAGGCGAGCGCGACGTGTTCAACGAGAGACCTACAAGAGAGGAACAGACTGTGGCGGTTCCCGTGGAAGAGAAGAAACGTCCTTCAGCCAAACGTTGCACGATCCATACTACCAAGGGTGAT…	NA
2	Bt65+ZNF3 rde4 (JHG1)	Rapamycin+FK506	KDZ1 Insertion	>Averette_f4f_2_JH1_RF2 coverage: 246x TCCTGAACATCGCCCTGTATCAAGGTGCCCCAGCTAAGAAGGGTGTGACCACTATCCAAATGGCAGCTTCGGCGAACCCCTTGTTACAGGACAAAGCATCTCGGGACCCTCACCTCTTTGCTACAGCATACCAAAAGCAAAGATTCTATTTGTTCGCTCGCAGTGACAAAGAGTGCGTATCTTTCGTCATAAATATTTGCCTTGCATGTGTTGACATGGCCATGATGCAGGGAGAGCAAAGGCGAGCGCGACGTGTTCAACGAGAGACCTACAAGAGAGGAACAGACTGTGGCGGTTCCCGTGGAAGAGAAGAAACGTCCTTCAGCCAAACGTTGCACGATCCATACTACCAAGGGTGAT…	NA
3	Bt65+ZNF3 rde4 (JHG1)	Rapamycin+FK506	PCR Negative	N/A	Excluded in mutational spectra analysis
4	Bt65+ZNF3 rde4 (JHG1)	Rapamycin+FK506	KDZ1 Insertion	>Averette_f4f_3_JH1_RF4 coverage: 147x ACCTCATTAAATTTATAGTTCATCGTCAGCAGATGGATGACTGATCATGACGGAGGAGCTCGAACGAAAGAAGAGGTCCGGTGTGCACCTCGGGGGCAAAAGCAAAGTTACGTACGTTTTGAAGACCGTCGTTTGCCGGAAAAGGTCTGTAGATCTAATTTTCCCACGGCGTCCAGAGCACTGAGTTCTCATCCGGTGGATCGGGCCGACGACGACAGCTTTCGCATCAGATAAAAGCAGCATTATTATCGGAAAGGTCTGTGCCCGTACTTGTATAATTTAACTCGCTCGACCCATCAACTATCTACACATCCAATTATAGGATCCATAATGCCTTCACAGAGAGTAATCCTCGTTACT…	NA
5	Bt65+ZNF3 rde4 (JHG1)	Rapamycin+FK506	MicroINDEL	>Averette_f4f_4_JH1_RF5 coverage: 1.22e+03x TTCCTGAACATCGCCCTGTATCAAGGTGCCCCAGCTAAGAAGGGTGTGACCACTATCCAAATGGCAGCTTCGGCGAACCCCTTGTTACAGGACAAAGCATCTCGGGACCCTCACCTCTTTGCTACAGCATACCAAAAGCAAAGATTCTATTTGTTCGCTCGCAGTGACAAAGAGTGCGTATCTTTCGTCATAAATATTTGCCTTGCATGTGTTGACATGGCCATGATGCAGGGAGAGCAAAGGCGAGCGCGACGTGTTCAACGAGAGACCTACAAGAGAGGAACAGACTGTGGCGGTTCCCGTGGAAGAGAAGAAACGTCCTTCAGCCAAACGTTGCACGATCCATACTACCAAG…	MicroINDEL in homopolymer run, high quality sequencing results
6	Bt65+ZNF3 rde4 (JHG1)	Rapamycin+FK506	Cnl1 Insertion	>Averette_f4f_5_JH1_RF6 coverage: 397x AACCTCATTAAATTTATAGTTCATCGTCAGCAGATGGATGACTGATCATGACGGAGGAGCTCGAACGAAAGAAGAGGTCCGGTGTGCACCTCGGGGGCAAAAGCAAAGTTACGTACGTTTTGAAGACCGTCGTTTGCCGGAAAAGGTCTGTAGATCTAATTTTCCCACGGCGTCCAGAGCACTGAGTTCTCATCCGGTGGATCGGGCCGACGACGACAGCTTTCGCATCAGATAAAAGCAGCATTATTATCGGAAAGGTCTGTGCCCGTACTTGTATAATTTAACTCGCTCGACCCATCAACTATCTACACATCCAATTATAGGATCCATAATGCCTTCACAGAGAGTAATCCTCGTTAC…	NA
7	Bt65+ZNF3 rde4 (JHG1)	Rapamycin+FK506	Cnl1 Insertion	>Averette_f4f_6_JH1_RF7 coverage: 404x TTTCCTGAACATCGCCCTGTATCAAGGTGCCCCAGCTAAGAAGGGTGTGACCACTATCCAAATGGCAGCTTCGGCGAACCCCTTGTTACAGGACAAAGCATCTCGGGACCCTCACCTCTTTGCTACAGCATACCAAAAGCAAAGATTCTATTTGTTCGCTCGCAGTGACAAAGAGTGCGTATCTTTCGTCATAAATATTTGCCTTGCATGTGTTGACATGGCCATGATGCAGGGAGAGCAAAGGCGAGCGCGACGTGTTCAACGAGAGACCTACAAGAGAGGAACAGACTGTGGCGGTTCCCGTGGAAGAGAAGAAACGTCCTTCAGCCAAACGTTGCACGATCCATACTACCAAGGGTG…	NA
8	Bt65+ZNF3 rde4 (JHG1)	Rapamycin+FK506	MicroINDEL (49 bp)	>Averette_f4f_7_JH1_RF8 coverage: 1.36e+03x CCTGAACATCGCCCTGTATCAAGGTGCCCCAGCTAAGAAGGGTGTGACCACTATCCAAATGGCAGCTTCGGCGAACCCCTTGTTACAGGACAAAGCATCTCGGGACCCTCACCTCTTTGCTACAGCATACCAAAAGCAAAGATTCTATTTGTTCGCTCGCAGTGACAAAGAGTGCGTATCTTTCGTCATAAATATTTGCCTTGCATGTGTTGACATGGCCATGATGCAGGGAGAGCAAAGGCGAGCGCGACGTGTTCAACGAGAGACCTACAAGAGAGGAACAGACTGTGGCGGTTCCCGTGGAAGAGAAGAAACGTCCTTCAGCCAAACGTTGCACGATCCATACTACCAAGGG…	NA
9	Bt65+ZNF3 rde4 (JHG1)	Rapamycin+FK506	PCR Negative	N/A	Excluded in mutational spectra analysis
10	Bt65+ZNF3 rde4 (JHG1)	Rapamycin+FK506	SNP	>Averette_f4f_8_JH1_RF10 coverage: 495x GGAACCTCATTAAATTTATAGTTCATCGTCAGCAGATGGATGACTGATCATGACGGAGGAGCTCGAACGAAAGAAGAGGTCCGGTGTGCACCTCGGGGGCAAAAGCAAAGTTACGTACGTTTTGAAGACCGTCGTTTGCCGGAAAAGGTCTGTAGATCTAATTTTCCCACGGCGTCCAGAGCACTGAGTTCTCATCCGGTGGATCGGGCCGACGACGACAGCTTTCGCATCAGATAAAAGCAGCATTATTATCGGAAAGGTCTGTGCCCGTACTTGTATAATTTAACTCGCTCGACCCATCAACTATCTACACATCCAATTATAGGATCCATAATGCCTTCACAGAGAGTAATCCTCGT…	NA
1	Bt65+ZNF3 znf3-1 (JHG2)	Rapamycin+FK506	Cnl1 Insertion	>Averette_f4f_10_JH2_RF1 coverage: 240x GAACCTCATTAAATTTATAGTTCATCGTCAGCAGATGGATGACTGATCATGACGGAGGAGCTCGAACGAAAGAAGAGGTCCGGTGTGCACCTCGGGGGCAAAAGCAAAGTTACGTACGTTTTGAAGACCGTCGTTTGCCGGAAAAGGTCTGTAGATCTAATTTTCCCACGGCGTCCAGAGCACTGAGTTCTCATCCGGTGGATCGGGCCGACGACGACAGCTTTCGCATCAGATAAAAGCAGCATTATTATCGGAAAGGTCTGTGCCCGTACTTGTATAATTTAACTCGCTCGACCCATCAACTATCTACACATCCAATTATAGGATCCATAATGCCTTCACAGAGAGTAATCCTCGTT…	NA
2	Bt65+ZNF3 znf3-1 (JHG2)	Rapamycin+FK506	PCR Negative	N/A	Excluded in mutational spectra analysis
3	Bt65+ZNF3 znf3-1 (JHG2)	Rapamycin+FK506	MicroINDEL/SNP	>Averette_f4f_11_JH2_RF3 coverage: 1.67e+03x CCTGAACATCGCCCTGTATCAAGGTGCCCCAGCTAAGAAGGGTGTGACCACTATCCAAATGGCAGCTTCGGCGAACCCCTTGTTACAGGACAAAGCATCTCGGGACCCTCACCTCTTTGCTACAGCATACCAAAAGCAAAGATTCTATTTGTTCGCTCGCAGTGACAAAGAGTGCGTATCTTTCGTCATAAATATTTGCCTTGCATGTGTTGACATGGCCATGATGCAGGGAGAGCAAAGGCGAGCGCGACGTGTTCAACGAGAGACCTACAAGAGAGGAACAGACTGTGGCGGTTCCCGTGGAAGAGAAGAAACGTCCTTCAGCCAAACGTTGCACGATCCATACTACCAAGG…	MicroINDEL in homopolymer run, high quality sequencing results, also contains a SNP
4	Bt65+ZNF3 znf3-1 (JHG2)	Rapamycin+FK506	Cnl1 Insertion	>Averette_f4f_12_JH2_RF4 coverage: 260x TTCCTGAACATCGCCCTGTATCAAGGTGCCCCAGCTAAGAAGGGTGTGACCACTATCCAAATGGCAGCTTCGGCGAACCCCTTGTTACAGGACAAAGCATCTCGGGACCCTCACCTCTTTGCTACAGCATACCAAAAGCAAAGATTCTATTTGTTCGCTCGCAGTGACAAAGAGTGCGTATCTTTCGTCATAAATATTTGCCTTGCATGTGTTGACATGGCCATGATGCAGGGAGAGCAAAGGCGAGCGCGACGTGTTCAACGAGAGACCTACAAGAGAGGAACAGACTGTGGCGGTTCCCGTGGAAGAGAAGAAACGTCCTTCAGCCAAACGTTGCACGATCCATACTACCAAGGGTG…	NA
5	Bt65+ZNF3 znf3-1 (JHG2)	Rapamycin+FK506	Cnl1 Insertion	>Averette_f4f_13_JH2_RF5 coverage: 1.21e+03x AACCTCATTAAATTTATAGTTCATCGTCAGCAGATGGATGACTGATCATGACGGAGGAGCTCGAACGAAAGAAGAGGTCCGGTGTGCACCTCGGGGGCAAAAGCAAAGTTACGTACGTTTTGAAGACCGTCGTTTGCCGGAAAAGGTCTGTAGATCTAATTTTCCCACGGCGTCCAGAGCACTGAGTTCTCATCCGGTGGATCGGGCCGACGACGACAGCTTTCGCATCAGATAAAAGCAGCATTATTATCGGAAAGGTCTGTGCCCGTACTTGTATAATTTAACTCGCTCGACCCATCAACTATCTACACATCCAATTATAGGATCCATAATGCCTTCACAGAGAGTAATCCT…	NA
6	Bt65+ZNF3 znf3-1 (JHG2)	Rapamycin+FK506	KDZ1 Insertion	>Averette_f4f_14_JH2_RF6 coverage: 142x CTCATTAAATTTATAGTTCATCGTCAGCAGATGGATGACTGATCATGACGGAGGAGCTCGAACGAAAGAAGAGGTCCGGTGTGCACCTCGGGGGCAAAAGCAAAGTTACGTACGTTTTGAAGACCGTCGTTTGCCGGAAAAGGTCTGTAGATCTAATTTTCCCACGGCGTCCAGAGCACTGAGTTCTCATCCGGTGGATCGGGCCGACGACGACAGCTTTCGCATCAGATAAAAGCAGCATTATTATCGGAAAGGTCTGTGCCCGTACTTGTATAATTTAACTCGCTCGACCCATCAACTATCTACACATCCAATTATAGGATCCATAATGCCTTCACAGAGAGTAATCCTCGTTACTG…	NA
7	Bt65+ZNF3 znf3-1 (JHG2)	Rapamycin+FK506	Cnl1 Insertion	>Averette_f4f_15_JH2_RF7 coverage: 368x TTTCCTGAACATCGCCCTGTATCAAGGTGCCCCAGCTAAGAAGGGTGTGACCACTATCCAAATGGCAGCTTCGGCGAACCCCTTGTTACAGGACAAAGCATCTCGGGACCCTCACCTCTTTGCTACAGCATACCAAAAGCAAAGATTCTATTTGTTCGCTCGCAGTGACAAAGAGTGCGTATCTTTCGTCATAAATATTTGCCTTGCATGTGTTGACATGGCCATGATGCAGGGAGAGCAAAGGCGAGCGCGACGTGTTCAACGAGAGACCTACAAGAGAGGAACAGACTGTGGCGGTTCCCGTGGAAGAGAAGAAACGTCCTTCAGCCAAACGTTGCACGATCCATACTACCAAGGGT…	NA
8	Bt65+ZNF3 znf3-1 (JHG2)	Rapamycin+FK506	Cnl1 Insertion	>Averette_f4f_16_JH2_RF8 coverage: 803x TCCTGAACATCGCCCTGTATCAAGGTGCCCCAGCTAAGAAGGGTGTGACCACTATCCAAATGGCAGCTTCGGCGAACCCCTTGTTACAGGACAAAGCATCTCGGGACCCTCACCTCTTTGCTACAGCATACCAAAAGCAAAGATTCTATTTGTTCGCTCGCAGTGACAAAGAGTGCGTATCTTTCGTCATAAATATTTGCCTTGCATGTGTTGACATGGCCATGATGCAGGGAGAGCAAAGGCGAGCGCGACGTGTTCAACGAGAGACCTACAAGAGAGGAACAGACTGTGGCGGTTCCCGTGGAAGAGAAGAAACGTCCTTCAGCCAAACGTTGCACGATCCATACTACCAAGGGTGA…	NA
9	Bt65+ZNF3 znf3-1 (JHG2)	Rapamycin+FK506	Cnl1 Insertion	>Averette_f4f_17_JH2_RF9 coverage: 754x TTTCCTGAACATCGCCCTGTATCAAGGTGCCCCAGCTAAGAAGGGTGTGACCACTATCCAAATGGCAGCTTCGGCGAACCCCTTGTTACAGGACAAAGCATCTCGGGACCCTCACCTCTTTGCTACAGCATACCAAAAGCAAAGATTCTATTTGTTCGCTCGCAGTGACAAAGAGTGCGTATCTTTCGTCATAAATATTTGCCTTGCATGTGTTGACATGGCCATGATGCAGGGAGAGCAAAGGCGAGCGCGACGTGTTCAACGAGAGACCTACAAGAGAGGAACAGACTGTGGCGGTTCCCGTGGAAGAGAAGAAACGTCCTTCAGCCAAACGTTGCACGATCCATACTACCAAGGGT…	NA
10	Bt65+ZNF3 znf3-1 (JHG2)	Rapamycin+FK506	KDZ1 Insertion	>Averette_f4f_18_JH2_RF10 coverage: 141x GAACCTCATTAAATTTATAGTTCATCGTCAGCAGATGGATGACTGATCATGACGGAGGAGCTCGAACGAAAGAAGAGGTCCGGTGTGCACCTCGGGGGCAAAAGCAAAGTTACGTACGTTTTGAAGACCGTCGTTTGCCGGAAAAGGTCTGTAGATCTAATTTTCCCACGGCGTCCAGAGCACTGAGTTCTCATCCGGTGGATCGGGCCGACGACGACAGCTTTCGCATCAGATAAAAGCAGCATTATTATCGGAAAGGTCTGTGCCCGTACTTGTATAATTTAACTCGCTCGACCCATCAACTATCTACACATCCAATTATAGGATCCATAATGCCTTCACAGAGAGTAATCCTCGT…	NA
1	Bt65+ZNF3 znf3-2 (JHG3)	Rapamycin+FK506	Cnl1 Insertion	>Averette_f4f_20_JH3_RF1 coverage: 513x CCTCATTAAATTTATAGTTCATCGTCAGCAGATGGATGACTGATCATGACGGAGGAGCTCGAACGAAAGAAGAGGTCCGGTGTGCACCTCGGGGGCAAAAGCAAAGTTACGTACGTTTTGAAGACCGTCGTTTGCCGGAAAAGGTCTGTAGATCTAATTTTCCCACGGCGTCCAGAGCACTGAGTTCTCATCCGGTGGATCGGGCCGACGACGACAGCTTTCGCATCAGATAAAAGCAGCATTATTATCGGAAAGGTCTGTGCCCGTACTTGTATAATTTAACTCGCTCGACCCATCAACTATCTACACATCCAATTATAGGATCCATAATGCCTTCACAGAGAGTAATCCTCGTTACT…	NA
2	Bt65+ZNF3 znf3-2 (JHG3)	Rapamycin+FK506	Cnl1 Insertion	>Averette_f4f_21_JH3_RF2 coverage: 704x AACCTCATTAAATTTATAGTTCATCGTCAGCAGATGGATGACTGATCATGACGGAGGAGCTCGAACGAAAGAAGAGGTCCGGTGTGCACCTCGGGGGCAAAAGCAAAGTTACGTACGTTTTGAAGACCGTCGTTTGCCGGAAAAGGTCTGTAGATCTAATTTTCCCACGGCGTCCAGAGCACTGAGTTCTCATCCGGTGGATCGGGCCGACGACGACAGCTTTCGCATCAGATAAAAGCAGCATTATTATCGGAAAGGTCTGTGCCCGTACTTGTATAATTTAACTCGCTCGACCCATCAACTATCTACACATCCAATTATAGGATCCATAATGCCTTCACAGAGAGTAATCCTCGTTA…	NA
3	Bt65+ZNF3 znf3-2 (JHG3)	Rapamycin+FK506	Cnl1 Insertion	>Averette_f4f_22_JH3_RF3 coverage: 670x AACCTCATTAAATTTATAGTTCATCGTCAGCAGATGGATGACTGATCATGACGGAGGAGCTCGAACGAAAGAAGAGGTCCGGTGTGCACCTCGGGGGCAAAAGCAAAGTTACGTACGTTTTGAAGACCGTCGTTTGCCGGAAAAGGTCTGTAGATCTAATTTTCCCACGGCGTCCAGAGCACTGAGTTCTCATCCGGTGGATCGGGCCGACGACGACAGCTTTCGCATCAGATAAAAGCAGCATTATTATCGGAAAGGTCTGTGCCCGTACTTGTATAATTTAACTCGCTCGACCCATCAACTATCTACACATCCAATTATAGGATCCATAATGCCTTCACAGAGAGTAATCCTCGTTA…	NA
4	Bt65+ZNF3 znf3-2 (JHG3)	Rapamycin+FK506	Cnl1 Insertion	>Averette_f4f_23_JH3_RF4 coverage: 349x ACCTCATTAAATTTATAGTTCATCGTCAGCAGATGGATGACTGATCATGACGGAGGAGCTCGAACGAAAGAAGAGGTCCGGTGTGCACCTCGGGGGCAAAAGCAAAGTTACGTACGTTTTGAAGACCGTCGTTTGCCGGAAAAGGTCTGTAGATCTAATTTTCCCACGGCGTCCAGAGCACTGAGTTCTCATCCGGTGGATCGGGCCGACGACGACAGCTTTCGCATCAGATAAAAGCAGCATTATTATCGGAAAGGTCTGTGCCCGTACTTGTATAATTTAACTCGCTCGACCCATCAACTATCTACACATCCAATTATAGGATCCATAATGCCTTCACAGAGAGTAATCCTCGTTAC…	NA
5	Bt65+ZNF3 znf3-2 (JHG3)	Rapamycin+FK506	MicroINDEL/SNP	>Averette_f4f_24_JH3_RF5 coverage: 1.34e+03x TCCTGAACATCGCCCTGTATCAAGGTGCCCCAGCTAAGAAGGGTGTGACCACTATCCAAATGGCAGCTTCGGCGAACCCCTTGTTACAGGACAAAGCATCTCGGGACCCTCACCTCTTTGCTACAGCATACCAAAAGCAAAGATTCTATTTGTTCGCTCGCAGTGACAAAGAGTGCGTATCTTTCGTCATAAATATTTGCCTTGCATGTGTTGACATGGCCATGATGCAGGGAGAGCAAAGGCGAGCGCGACGTGTTCAACGAGAGACCTACAAGAGAGGAACAGACTGTGGCGGTTCCCGTGGAAGAGAAGAAACGTCCTTCAGCCAAACGTTGCACGATCCATACTACCAAG…	MicroINDEL in homopolymer run, high quality sequencing results, also contains a SNP
6	Bt65+ZNF3 znf3-2 (JHG3)	Rapamycin+FK506	Cnl1 Insertion	>Averette_f4f_25_JH3_RF6 coverage: 617x CCTCATTAAATTTATAGTTCATCGTCAGCAGATGGATGACTGATCATGACGGAGGAGCTCGAACGAAAGAAGAGGTCCGGTGTGCACCTCGGGGGCAAAAGCAAAGTTACGTACGTTTTGAAGACCGTCGTTTGCCGGAAAAGGTCTGTAGATCTAATTTTCCCACGGCGTCCAGAGCACTGAGTTCTCATCCGGTGGATCGGGCCGACGACGACAGCTTTCGCATCAGATAAAAGCAGCATTATTATCGGAAAGGTCTGTGCCCGTACTTGTATAATTTAACTCGCTCGACCCATCAACTATCTACACATCCAATTATAGGATCCATAATGCCTTCACAGAGAGTAATCCTCGTTACT…	NA
7	Bt65+ZNF3 znf3-2 (JHG3)	Rapamycin+FK506	Cnl1 Insertion	>Averette_f4f_26_JH3_RF7 coverage: 533x TTTCCTGAACATCGCCCTGTATCAAGGTGCCCCAGCTAAGAAGGGTGTGACCACTATCCAAATGGCAGCTTCGGCGAACCCCTTGTTACAGGACAAAGCATCTCGGGACCCTCACCTCTTTGCTACAGCATACCAAAAGCAAAGATTCTATTTGTTCGCTCGCAGTGACAAAGAGTGCGTATCTTTCGTCATAAATATTTGCCTTGCATGTGTTGACATGGCCATGATGCAGGGAGAGCAAAGGCGAGCGCGACGTGTTCAACGAGAGACCTACAAGAGAGGAACAGACTGTGGCGGTTCCCGTGGAAGAGAAGAAACGTCCTTCAGCCAAACGTTGCACGATCCATACTACCAAGGGT…	NA
8	Bt65+ZNF3 znf3-2 (JHG3)	Rapamycin+FK506	Cnl1 Insertion	>Averette_f4f_27_JH3_RF8 coverage: 344x TTTCCTGAACATCGCCCTGTATCAAGGTGCCCCAGCTAAGAAGGGTGTGACCACTATCCAAATGGCAGCTTCGGCGAACCCCTTGTTACAGGACAAAGCATCTCGGGACCCTCACCTCTTTGCTACAGCATACCAAAAGCAAAGATTCTATTTGTTCGCTCGCAGTGACAAAGAGTGCGTATCTTTCGTCATAAATATTTGCCTTGCATGTGTTGACATGGCCATGATGCAGGGAGAGCAAAGGCGAGCGCGACGTGTTCAACGAGAGACCTACAAGAGAGGAACAGACTGTGGCGGTTCCCGTGGAAGAGAAGAAACGTCCTTCAGCCAAACGTTGCACGATCCATACTACCAAGGGT…	NA
9	Bt65+ZNF3 znf3-2 (JHG3)	Rapamycin+FK506	MicroINDEL	>Averette_f4f_28_JH3_RF9 coverage: 1.43e+03x GAACCTCATTAAATTTATAGTTCATCGTCAGCAGATGGATGACTGATCATGACGGAGGAGCTCGAACGAAAGAAGAGGTCCGGTGTGCACCTCGGGGGCAAAAGCAAAGTTACGTACGTTTTGAAGACCGTCGTTTGCCGGAAAAGGTCTGTAGATCTAATTTTCCCACGGCGTCCAGAGCACTGAGTTCTCATCCGGTGGATCGGGCCGACGACGACAGCTTTCGCATCAGATAAAAGCAGCATTATTATCGGAAAGGTCTGTGCCCGTACTTGTATAATTTAACTCGCTCGACCCATCAACTATCTACACATCCAATTATAGGATCCATAATGCCTTCACAGAGAGTAATCC…	MicroINDEL in homopolymer run, high quality sequencing results
10	Bt65+ZNF3 znf3-2 (JHG3)	Rapamycin+FK506	Cnl1 Insertion	>Averette_f4f_29_JH3_RF10 coverage: 348x TTTCCTGAACATCGCCCTGTATCAAGGTGCCCCAGCTAAGAAGGGTGTGACCACTATCCAAATGGCAGCTTCGGCGAACCCCTTGTTACAGGACAAAGCATCTCGGGACCCTCACCTCTTTGCTACAGCATACCAAAAGCAAAGATTCTATTTGTTCGCTCGCAGTGACAAAGAGTGCGTATCTTTCGTCATAAATATTTGCCTTGCATGTGTTGACATGGCCATGATGCAGGGAGAGCAAAGGCGAGCGCGACGTGTTCAACGAGAGACCTACAAGAGAGGAACAGACTGTGGCGGTTCCCGTGGAAGAGAAGAAACGTCCTTCAGCCAAACGTTGCACGATCCATACTACCAAGGG…	NA
11	Bt65+ZNF3 znf3-2 (JHG3)	Rapamycin+FK506	Cnl1 Insertion	>Averette_C5Z_12_JH3_R+F_1 coverage: 3.1e+03x CCTGAACATCGCCCTGTATCAAGGTGCCCCAGCTAAGAAGGGTGTGACCACTATCCAAATGGCAGCTTCGGCGAACCCCTTGTTACAGGACAAAGCATCTCGGGACCCTCACCTCTTTGCTACAGCATACCAAAAGCAAAGATTCTATTTGTTCGCTCGCAGTGACAAAGAGTGCGTATCTTTCGTCATAAATATTTGCCTTGCATGTGTTGACATGGCCATGATGCAGGGAGAGCAAAGGCGAGCGCGACGTGTTCAACGAGAGACCTACAAGAGAGGAACAGACTGTGGCGGTTCCCGTGGAAGAGAAGAAACGTCCTTCAGCCAAACGTTGCACGATCCATACTACCAAG…	NA
12	Bt65+ZNF3 znf3-2 (JHG3)	Rapamycin+FK506	Cnl1 Insertion	>Averette_C5Z_13_JH3_R+F_2 coverage: 1.79e+03x CGTTTCCTGAACATCGCCCTGTATCAAGGTGCCCCAGCTAAGAAGGGTGTGACCACTATCCAAATGGCAGCTTCGGCGAACCCCTTGTTACAGGACAAAGCATCTCGGGACCCTCACCTCTTTGCTACAGCATACCAAAAGCAAAGATTCTATTTGTTCGCTCGCAGTGACAAAGAGTGCGTATCTTTCGTCATAAATATTTGCCTTGCATGTGTTGACATGGCCATGATGCAGGGAGAGCAAAGGCGAGCGCGACGTGTTCAACGAGAGACCTACAAGAGAGGAACAGACTGTGGCGGTTCCCGTGGAAGAGAAGAAACGTCCTTCAGCCAAACGTTGCACGATCCATACT…	NA
13	Bt65+ZNF3 znf3-2 (JHG3)	Rapamycin+FK506	Cnl1 Insertion	>Averette_C5Z_14_JH3_R+F_3 coverage: 2.17e+03x CTGAACATCGCCCTGTATCAAGGTGCCCCAGCTAAGAAGGGTGTGACCACTATCCAAATGGCAGCTTCGGCGAACCCCTTGTTACAGGACAAAGCATCTCGGGACCCTCACCTCTTTGCTACAGCATACCAAAAGCAAAGATTCTATTTGTTCGCTCGCAGTGACAAAGAGTGCGTATCTTTCGTCATAAATATTTGCCTTGCATGTGTTGACATGGCCATGATGCAGGGAGAGCAAAGGCGAGCGCGACGTGTTCAACGAGAGACCTACAAGAGAGGAACAGACTGTGGCGGTTCCCGTGGAAGAGAAGAAACGTCCTTCAGCCAAACGTTGCACGATCCATACTACCAAG…	NA
14	Bt65+ZNF3 znf3-2 (JHG3)	Rapamycin+FK506	KDZ1 Insertion	>Averette_C5Z_15_JH3_R+F_4 coverage: 1.33e+03x TTTCCTGAACATCGCCCTGTATCAAGGTGCCCCAGCTAAGAAGGGTGTGACCACTATCCAAATGGCAGCTTCGGCGAACCCCTTGTTACAGGACAAAGCATCTCGGGACCCTCACCTCTTTGCTACAGCATACCAAAAGCAAAGATTCTATTTGTTCGCTCGCAGTGACAAAGAGTGCGTATCTTTCGTCATAAATATTTGCCTTGCATGTGTTGACATGGCCATGATGCAGGGAGAGCAAAGGCGAGCGCGACGTGTTCAACGAGAGACCTACAAGAGAGGAACAGACTGTGGCGGTTCCCGTGGAAGAGAAGAAACGTCCTTCAGCCAAACGTTGCACGATCCATACTAC…	NA
15	Bt65+ZNF3 znf3-2 (JHG3)	Rapamycin+FK506	No Change	>Averette_C5Z_16_JH3_R+F_5 coverage: 3.11e+03x GGAACCTCATTAAATTTATAGTTCATCGTCAGCAGATGGATGACTGATCATGACGGAGGAGCTCGAACGAAAGAAGAGGTCCGGTGTGCACCTCGGGGGCAAAAGCAAAGTTACGTACGTTTTGAAGACCGTCGTTTGCCGGAAAAGGTCTGTAGATCTAATTTTCCCACGGCGTCCAGAGCACTGAGTTCTCATCCGGTGGATCGGGCCGACGACGACAGCTTTCGCATCAGATAAAAGCAGCATTATTATCGGAAAGGTCTGTGCCCGTACTTGTATAATTTAACTCGCTCGACCCATCAACTATCTACACATCCAATTATAGGATCCATAATGCCTTCACAGAGAGTAA…	NA
16	Bt65+ZNF3 znf3-2 (JHG3)	Rapamycin+FK506	No Change	>Averette_C5Z_17_JH3_R+F_6 coverage: 3.06e+03x GGAACCTCATTAAATTTATAGTTCATCGTCAGCAGATGGATGACTGATCATGACGGAGGAGCTCGAACGAAAGAAGAGGTCCGGTGTGCACCTCGGGGGCAAAAGCAAAGTTACGTACGTTTTGAAGACCGTCGTTTGCCGGAAAAGGTCTGTAGATCTAATTTTCCCACGGCGTCCAGAGCACTGAGTTCTCATCCGGTGGATCGGGCCGACGACGACAGCTTTCGCATCAGATAAAAGCAGCATTATTATCGGAAAGGTCTGTGCCCGTACTTGTATAATTTAACTCGCTCGACCCATCAACTATCTACACATCCAATTATAGGATCCATAATGCCTTCACAGAGAGTAA…	NA
1	H99	Rapamycin+FK506	SNP	>Averette_f4f_31_H99_RF1 coverage: 1.05e+03x TCCTGAACATCGCCCTGTATCAAGGTGCCCCAGCTAAAAAGGGTGTGACCACTATCCAAATGGCAGCTTCGGCGAACCCCTTGTTACAGGACAAAGCATCTCGAGACCCTCACCTCTTTGCTACAGCATACCAAAAGCAAAGATTCTATTTGTTCGCTCGCAGTGACAAAGAGTGCGTATCTTTCGTCATAAATATTTGCCTTGCATGTGTTGACATGGCCATGATGCAGGGAGAGCAAAGGCGAGCGCGACGTGTTCAACGAGAGACCTACAAGAGAGGAACAGACTGTGGCGGTTCCCGTGGAAGAGAAGAAACGTCCTTCAGCCAAACGTTGCACGATCCATACTACCAAG…	SNP in an intron
2	H99	Rapamycin+FK506	MicroINDEL (37 bp)	>Averette_f4f_32_H99_RF2 coverage: 481x GGAACCTCATTAAATTTATAGTTCATCGTCAGCAGATGGATGACTGATCATGACGGAGGAGCTCGAACGAAAGAAGAGGTCCGGTGTGCACCTCGGGGGCAAAAGCAAAGTTTACGTACGTTTTGAAGACCGTCGTTTGCCGGAAAAGGTTTGTAGATCTAATTTTCCCACGGCGTCCAGAGCACTGAGTTCTCATCCGGTGGATCGGGCCGACGACGACAGCTTTCGCATCAGATAAGAGCAGCATTATTATCGGAAAGGTCTGCGCCCGTACTTGTATAATTTAACTCGCTCGACCTATCAACTATCTACACATCCAATTATAGGATCCATAATGCCTTCACAGAGAGTAATCCTCG…	NA
3	H99	Rapamycin+FK506	MicroINDEL (49 bp)	>Averette_f4f_33_H99_RF3 coverage: 635x CCTGAACATCGCCCTGTATCAAGGTGCCCCAGCTAAAAAGGGTGTGACCACTATCCAAATGGCAGCTTCGGCGAACCCCTTGTTACAGGACAAAGCATCTCGAGACCCTCACCTCTTTGCTACAGCATACCAAAAGCAAAGATTCTATTTGTTCGCTCGCAGTGACAAAGAGTGCGTATCTTTCGTCATAAATATTTGCCTTGCATGTGTTGACATGGCCATGATGCAGGGAGAGCAAAGGCGAGCGCGACGTGTTCAACGAGAGACCTACAAGAGAGGAACAGACTGTGGCGGTTCCCGTGGAAGAGAAGAAACGTCCTTCAGCCAAACGTTGCACGATCCATACTACCAAGGGTGAT…	NA
4	H99	Rapamycin+FK506	SNP	>Averette_f4f_34_H99_RF4 coverage: 1.08e+03x CCTGAACATCGCCCTGTATCAAGGTGCCCCAGCTAAAAAGGGTGTGACCACTATCCAAATGGCAGCTTCGGCGAACCCCTTGTTACAGGACAAAGCATCTCGAGACCCTCACCTCTTTGCTACAGCATACCAAAAGCAAAGATTCTATTTGTTCGCTCGCAGTGACAAAGAGTGCGTATCTTTCGTCATAAATATTTGCCTTGCATGTGTTGACATGGCCATGATGCAGGGAGAGCAAAGGCGAGCGCGACGTGTTCAACGAGAGACCTACAAGAGAGGAACAGACTGTGGCGGTTCCCGTGGAAGAGAAGAAACGTCCTTCAGCCAAACGTTGCACGATCCATACTACCAAGG…	NA
5	H99	Rapamycin+FK506	SNP	>Averette_f4f_35_H99_RF5 coverage: 595x GGAACCTCATTAAATTTATAGTTCATCGTCAGCAGATGGATGACTGATCATGACGGAGGAGCTCGAACGAAAGAAGAGGTCCGGTGTGCACCTCGGGGGCAAAAGCAAAGTTTACGTACGTTTTGAAGACCGTCGTTTGCCGGAAAAGGTTTGTAGATCTAATTTTCCCACGGCGTCCAGAGCACTGAGTTCTCATCCGGTGGATCGGGCCGACGACGACAGCTTTCGCATCAGATAAGAGCAGCATTATTATCGGAAAGGTCTGCGCCCGTACTTGTATAATTTAACTCGCTCGACCTATCAACTATCTACACATCCAATTATAGGATCCATAATGCCTTCACAGAGAGTAATCCTCG…	SNP in an intron
6	H99	Rapamycin+FK506	MicroINDEL	>Averette_f4f_36_H99_RF6 coverage: 810x AACCTCATTAAATTTATAGTTCATCGTCAGCAGATGGATGACTGATCATGACGGAGGAGCTCGAACGAAAGAAGAGGTCCGGTGTGCACCTCGGGGGCAAAAGCAAAGTTTACGTACGTTTTGAAGACCGTCGTTTGCCGGAAAAGGTTTGTAGATCTAATTTTCCCACGGCGTCCAGAGCACTGAGTTCTCATCCGGTGGATCGGGCCGACGACGACAGCTTTCGCATCAGATAAGAGCAGCATTATTATCGGAAAGGTCTGCGCCCGTACTTGTATAATTTAACTCGCTCGACCTATCAACTATCTACACATCCAATTATAGGATCCATAATGCCTTCACAGAGAGTAATCCTCGTT…	NA
7	H99	Rapamycin+FK506	SNP	>Averette_f4f_37_H99_RF7 coverage: 497x GGGGAACCTCATTAAATTTATAGTTCATCGTCAGCAGATGGATGACTGATCATGACGGAGGAGCTCGAACGAAAGAAGAGGTCCGGTGTGCACCTCGGGGGCAAAAGCAAAGTTTACGTACGTTTTGAAGACCGTCGTTTGCCGGAAAAGGTTTGTAGATCTAATTTTCCCACGGCGTCCAGAGCACTGAGTTCTCATCCGGTGGATCGGGCCGACGACGACAGCTTTCGCATCAGATAAGAGCAGCATTATTATCGGAAAGGTCTGCGCCCGTACTTGTATAATTTAACTCGCTCGACCTATCAACTATCTACACATCCAATTATAGGATCCATAATGCCTTCACAGAGAGTAATCCT…	NA
8	H99	Rapamycin+FK506	MicroINDEL	>Averette_f4f_38_H99_RF8 coverage: 734x GAACCTCATTAAATTTATAGTTCATCGTCAGCAGATGGATGACTGATCATGACGGAGGAGCTCGAACGAAAGAAGAGGTCCGGTGTGCACCTCGGGGGCAAAAGCAAAGTTTACGTACGTTTTGAAGACCGTCGTTTGCCGGAAAAGGTTTGTAGATCTAATTTTCCCACGGCGTCCAGAGCACTGAGTTCTCATCCGGTGGATCGGGCCGACGACGACAGCTTTCGCATCAGATAAGAGCAGCATTATTATCGGAAAGGTCTGCGCCCGTACTTGTATAATTTAACTCGCTCGACCTATCAACTATCTACACATCCAATTATAGGATCCATAATGCCTTCACAGAGAGTAATCCTCGT…	MicroINDEL in homopolymer run, high quality sequencing results
9	H99	Rapamycin+FK506	SNP	>Averette_f4f_39_H99_RF9 coverage: 889x TTCCTGAACATCGCCCTGTATCAAGGTGCCCCAGCTAAAAAGGGTGTGACCACTATCCAAATGGCAGCTTCGGCGAACCCCTTGTTACAGGACAAAGCATCTCGAGACCCTCACCTCTTTGCTACAGCATACCAAAAGCAAAGATTCTATTTGTTCGCTCGCAGTGACAAAGAGTGCGTATCTTTCGTCATAAATATTTGCCTTGCATGTGTTGACATGGCCATGATGCAGGGAGAGCAAAGGCGAGCGCGACGTGTTCAACGAGAGACCTACAAGAGAGGAACAGACTGTGGCGGTTCCCGTGGAAGAGAAGAAACGTCCTTCAGCCAAACGTTGCACGATCCATACTACCAAGGGTG…	SNP in homopolymer run, high quality sequencing results
1	Bt65+ZNF3 (SJP581)	Rapamycin+FK506	Deletion (341 bp)	>Averette_f4f_59_581_RF1 coverage: 979x GGAACCTCATTAAATTTATAGTTCATCGTCAGCAGATGGATGACTGATCATGACGGAGGAGCTCGAACGAAAGAAGAGGTCCGGTGTGCACCTCGGGGGCAAAAGCAAAGTTACGTACGTTTTGAAGACCGTCGTTTGCCGGAAAAGGTCTGTAGATCTAATTTTCCCACGGCGTCCAGAGCACTGAGTTCTCATCCGGTGGATCGGGCCGACGACGACAGCTTTCGCATCAGATAAAAGCAGCATTATTATCGGAAAGGTCTGTGCCCGTACTTGTATAATTTAACTCGCTCGACCCATCAACTATCTACACATCCAATTATAGGATCCATAATGCCTTCACAGAGAGTAATCCTCGT…	NA
2	Bt65+ZNF3 (SJP581)	Rapamycin+FK506	KDZ1 Insertion	>Averette_f4f_60_581_RF2 coverage: 177x AACCTCATTAAATTTATAGTTCATCGTCAGCAGATGGATGACTGATCATGACGGAGGAGCTCGAACGAAAGAAGAGGTCCGGTGTGCACCTCGGGGGCAAAAGCAAAGTTACGTACGTTTTGAAGACCGTCGTTTGCCGGAAAAGGTCTGTAGATCTAATTTTCCCACGGCGTCCAGAGCACTGAGTTCTCATCCGGTGGATCGGGCCGACGACGACAGCTTTCGCATCAGATAAAAGCAGCATTATTATCGGAAAGGTCTGTGCCCGTACTTGTATAATTTAACTCGCTCGACCCATCAACTATCTACACATCCAATTATAGGATCCATAATGCCTTCACAGAGAGTAATCCTCGTTA…	NA
3	Bt65+ZNF3 (SJP581)	Rapamycin+FK506	MicroINDEL	>Averette_f4f_61_581_RF3 coverage: 863x TTCCTGAACATCGCCCTGTATCAAGGTGCCCCAGCTAAGAAGGGTGTGACCACTATCCAAATGGCAGCTTCGGCGAACCCCTTGTTACAGGACAAAGCATCTCGGGACCCTCACCTCTTTGCTACAGCATACCAAAAGCAAAGATTCTATTTGTTCGCTCGCAGTGACAAAGAGTGCGTATCTTTCGTCATAAATATTTGCCTTGCATGTGTTGACATGGCCATGATGCAGGGAGAGCAAAGGCGAGCGCGACGTGTTCAACGAGAGACCTACAAGAGAGGAACAGACTGTGGCGGTTCCCGTGGAAGAGAAGAAACGTCCTTCAGCCAAACGTTGCACGATCCATACTACCAAGGGTG…	NA
4	Bt65+ZNF3 (SJP581)	Rapamycin+FK506	SNP	>Averette_f4f_62_581_RF4 coverage: 450x TTCCTGAACATCGCCCTGTATCAAGGTGCCCCAGCTAAGAAGGGTGTGACCACTATCCAAATGGCAGCTTCGGCGAACCCCTTGTTACAGGACAAAGCATCTCGGGACCCTCACCTCTTTGCTACAGCATACCAAAAGCAAAGATTCTATTTGTTCGCTCGCAGTGACAAAGAGTGCGTATCTTTCGTCATAAATATTTGCCTTGCATGTGTTGACATGGCCATGATGCAGGGAGAGCAAAGGCGAGCGCGACGTGTTCAACGAGAGACCTACAAGAGAGGAACAGACTGTGGCGGTTCCCGTGGAAGAGAAGAAACGTCCTTCAGCCAAACGTTGCACGATCCATACTACCAAGGGTG…	SNP in an intron
5	Bt65+ZNF3 (SJP581)	Rapamycin+FK506	KDZ1 Insertion	>Averette_f4f_63_581_RF5 coverage: 249x AAATTTATAGTTCATCGTCAGCAGATGGATGACTGATCATGACGGAGGAGCTCGAACGAAAGAAGAGGTCCGGTGTGCACCTCGGGGGCAAAAGCAAAGTTACGTACGTTTTGAAGACCGTCGTTTGCCGGAAAAGGTCTGTAGATCTAATTTTCCCACGGCGTCCAGAGCACTGAGTTCTCATCCGGTGGATCGGGCCGACGACGACAGCTTTCGCATCAGATAAAAGCAGCATTATTATCGGAAAGGTCTGTGCCCGTACTTGTATAATTTAACTCGCTCGACCCATCAACTATCTACACATCCAATTATAGGATCCATAATGCCTTCACAGAGAGTAATCCTCGTTACTGGTGCCT…	NA
6	Bt65+ZNF3 (SJP581)	Rapamycin+FK506	MicroINDEL/SNP	>Averette_f4f_64_581_RF6 coverage: 1.37e+03x TCCTGAACATCGCCCTGTATCAAGGTGCCCCAGCTAAGAAGGGTGTGACCACTATCCAAATGGCAGCTTCGGCGAACCCCTTGTTACAGGACAAAGCATCTCGGGACCCTCACCTCTTTGCTACAGCATACCAAAAGCAAAGATTCTATTTGTTCGCTCGCAGTGACAAAGAGTGCGTATCTTTCGTCATAAATATTTGCCTTGCATGTGTTGACATGGCCATGATGCAGGGAGAGCAAAGGCGAGCGCGACGTGTTCAACGAGAGACCTACAAGAGAGGAACAGACTGTGGCGGTTCCCGTGGAAGAGAAGAAACGTCCTTCAGCCAAACGTTGCACGATCCATACTACCAAG…	MicroINDEL in homopolymer run, high quality sequencing, also contains a SNP in splicing site
7	Bt65+ZNF3 (SJP581)	Rapamycin+FK506	SNP	>Averette_f4f_65_581_RF7 coverage: 1.12e+03x GGAACCTCATTAAATTTATAGTTCATCGTCAGCAGATGGATGACTGATCATGACGGAGGAGCTCGAACGAAAGAAGAGGTCCGGTGTGCACCTCGGGGGCAAAAGCAAAGTTACGTACGTTTTGAAGACCGTCGTTTGCCGGAAAAGGTCTGTAGATCTAATTTTCCCACGGCGTCCAGAGCACTGAGTTCTCATCCGGTGGATCGGGCCGACGACGACAGCTTTCGCATCAGATAAAAGCAGCATTATTATCGGAAAGGTCTGTGCCCGTACTTGTATAATTTAACTCGCTCGACCCATCAACTATCTACACATCCAATTATAGGATCCATAATGCCTTCACAGAGAGTAATC…	SNP in homopolymer run, high quality sequencing results
8	Bt65+ZNF3 (SJP581)	Rapamycin+FK506	KDZ1 Insertion	>Averette_f4f_66_581_RF8 coverage: 82.5x TTCCTGAACATCGCCCTGTATCAAGGTGCCCCAGCTAAGAAGGGTGTGACCACTATCCAAATGGCAGCTTCGGCGAACCCCTTGTTACAGGACAAAGCATCTCGGGACCCTCACCTCTTTGCTACAGCATACCAAAAGCAAAGATTCTATTTGTTCGCTCGCAGTGACAAAGAGTGCGTATCTTTCGTCATAAATATTTGCCTTGCATGTGTTGACATGGCCATGATGCAGGGAGAGCAAAGGCGAGCGCGACGTGTTCAACGAGAGACCTACAAGAGAGGAACAGACTGTGGCGGTTCCCGTGGAAGAGAAGAAACGTCCTTCAGCCAAACGTTGCACGATCCATACTACCAAGGGT…	NA
9	Bt65+ZNF3 (SJP581)	Rapamycin+FK506	SNP	>Averette_C5Z_1_SJP581_R+F_1 coverage: 4.38e+03x GGAACCTCATTAAATTTATAGTTCATCGTCAGCAGATGGATGACTGATCATGACGGAGGAGCTCGAACGAAAGAAGAGGTCCGGTGTGCACCTCGGGGGCAAAAGCAAAGTTACGTACGTTTTGAAGACCGTCGTTTGCCGGAAAAGGTCTGTAGATCTAATTTTCCCACGGCGTCCAGAGCACTGAGTTCTCATCCGGTGGATCGGGCCGACGACGACAGCTTTCGCATCAGATAAAAGCAGCATTATTATCGGAAAGGTCTGTGCCCGTACTTGTATAATTTAACTCGCTCGACCCATCAACTATCTACACATCCAATTATAGGATCCATAATGCCTTCACAGAGAGT…	NA
10	Bt65+ZNF3 (SJP581)	Rapamycin+FK506	SNP	>Averette_C5Z_2_SJP581_R+F_2 coverage: 3.72e+03x TCCTGAACATCGCCCTGTATCAAGGTGCCCCAGCTAAGAAGGGTGTGACCACTATCCAAATGGCAGCTTCGGCGAACCCCTTGTTACAGGACAAAGCATCTCGGGACCCTCACCTCTTTGCTACAGCATACCAAAAGCAAAGATTCTATTTGTTCGCTCGCAGTGACAAAGAGTGCGTATCTTTCGTCATAAATATTTGCCTTGCATGTGTTGACATGGCCATGATGCAGGGAGAGCAAAGGCGAGCGCGACGTGTTCAACGAGAGACCTACAAGAGAGGAACAGACTGTGGCGGTTCCCGTGGAAGAGAAGAAACGTCCTTCAGCCAAACGTTGCACGATCCATACTAC…	NA
11	Bt65+ZNF3 (SJP581)	Rapamycin+FK506	KDZ1 Insertion	>Averette_C5Z_3_SJP581_R+F_3 coverage: 1.55e+03x ACCTCATTAAATTTATAGTTCATCGTCAGCAGATGGATGACTGATCATGACGGAGGAGCTCGAACGAAAGAAGAGGTCCGGTGTGCACCTCGGGGGCAAAAGCAAAGTTACGTACGTTTTGAAGACCGTCGTTTGCCGGAAAAGGTCTGTAGATCTAATTTTCCCACGGCGTCCAGAGCACTGAGTTCTCATCCGGTGGATCGGGCCGACGACGACAGCTTTCGCATCAGATAAAAGCAGCATTATTATCGGAAAGGTCTGTGCCCGTACTTGTATAATTTAACTCGCTCGACCCATCAACTATCTACACATCCAATTATAGGATCCATAATGCCTTCACAGAGAGTAAT…	NA
12	Bt65+ZNF3 (SJP581)	Rapamycin+FK506	SNP	>Averette_C5Z_4_SJP581_R+F_4 coverage: 2.54e+03x CCTGAACATCGCCCTGTATCAAGGTGCCCCAGCTAAGAAGGGTGTGACCACTATCCAAATGGCAGCTTCGGCGAACCCCTTGTTACAGGACAAAGCATCTCGGGACCCTCACCTCTTTGCTACAGCATACCAAAAGCAAAGATTCTATTTGTTCGCTCGCAGTGACAAAGAGTGCGTATCTTTCGTCATAAATATTTGCCTTGCATGTGTTGACATGGCCATGATGCAGGGAGAGCAAAGGCGAGCGCGACGTGTTCAACGAGAGACCTACAAGAGAGGAACAGACTGTGGCGGTTCCCGTGGAAGAGAAGAAACGTCCTTCAGCCAAACGTTGCACGATCCATACTACC…	NA
13	Bt65+ZNF3 (SJP581)	Rapamycin+FK506	SNP	>Averette_C5Z_5_SJP581_R+F_5 coverage: 5.28e+03x GAACCTCATTAAATTTATAGTTCATCGTCAGCAGATGGATGACTGATCATGACGGAGGAGCTCGAACGAAAGAAGAGGTCCGGTGTGCACCTCGGGGGCAAAAGCAAAGTTACGTACGTTTTGAAGACCGTCGTTTGCCGGAAAAGGTCTGTAGATCTAATTTTCCCACGGCGTCCAGAGCACTGAGTTCTCATCCGGTGGATCGGGCCGACGACGACAGCTTTCGCATCAGATAAAAGCAGCATTATTATCGGAAAGGTCTGTGCCCGTACTTGTATAATTTAACTCGCTCGACCCATCAACTATCTACACATCCAATTATAGGATCCATAATGCCTTCACAGAGAGTA…	NA
14	Bt65+ZNF3 (SJP581)	Rapamycin+FK506	MicroINDEL	>Averette_C5Z_6_SJP581_R+F_6 coverage: 2.1e+03x CCTGAACATCGCCCTGTATCAAGGTGCCCCAGCTAAGAAGGGTGTGACCACTATCCAAATGGCAGCTTCGGCGAACCCCTTGTTACAGGACAAAGCATCTCGGGACCCTCACCTCTTTGCTACAGCATACCAAAAGCAAAGATTCTATTTGTTCGCTCGCAGTGACAAAGAGTGCGTATCTTTCGTCATAAATATTTGCCTTGCATGTGTTGACATGGCCATGATGCAGGGAGAGCAAAGGCGAGCGCGACGTGTTCAACGAGAGACCTACAAGAGAGGAACAGACTGTGGCGGTTCCCGTGGAAGAGAAGAAACGTCCTTCAGCCAAACGTTGCACGATCCATACTACCA…	NA
15	Bt65+ZNF3 (SJP581)	Rapamycin+FK506	No Change	>Averette_C5Z_7_SJP581_R+F_7 coverage: 3.86e+03x GGAACCTCATTAAATTTATAGTTCATCGTCAGCAGATGGATGACTGATCATGACGGAGGAGCTCGAACGAAAGAAGAGGTCCGGTGTGCACCTCGGGGGCAAAAGCAAAGTTACGTACGTTTTGAAGACCGTCGTTTGCCGGAAAAGGTCTGTAGATCTAATTTTCCCACGGCGTCCAGAGCACTGAGTTCTCATCCGGTGGATCGGGCCGACGACGACAGCTTTCGCATCAGATAAAAGCAGCATTATTATCGGAAAGGTCTGTGCCCGTACTTGTATAATTTAACTCGCTCGACCCATCAACTATCTACACATCCAATTATAGGATCCATAATGCCTTCACAGAGAGT…	NA
16	Bt65+ZNF3 (SJP581)	Rapamycin+FK506	No Change	>Averette_C5Z_8_SJP581_R+F_8 coverage: 5.92e+03x GGGAACCTCATTAAATTTATAGTTCATCGTCAGCAGATGGATGACTGATCATGACGGAGGAGCTCGAACGAAAGAAGAGGTCCGGTGTGCACCTCGGGGGCAAAAGCAAAGTTACGTACGTTTTGAAGACCGTCGTTTGCCGGAAAAGGTCTGTAGATCTAATTTTCCCACGGCGTCCAGAGCACTGAGTTCTCATCCGGTGGATCGGGCCGACGACGACAGCTTTCGCATCAGATAAAAGCAGCATTATTATCGGAAAGGTCTGTGCCCGTACTTGTATAATTTAACTCGCTCGACCCATCAACTATCTACACATCCAATTATAGGATCCATAATGCCTTCACAGAGAG…	NA
17	Bt65+ZNF3 (SJP581)	Rapamycin+FK506	No Change	>Averette_C5Z_9_SJP581_R+F_9 coverage: 6.6e+03x GGGAACCTCATTAAATTTATAGTTCATCGTCAGCAGATGGATGACTGATCATGACGGAGGAGCTCGAACGAAAGAAGAGGTCCGGTGTGCACCTCGGGGGCAAAAGCAAAGTTACGTACGTTTTGAAGACCGTCGTTTGCCGGAAAAGGTCTGTAGATCTAATTTTCCCACGGCGTCCAGAGCACTGAGTTCTCATCCGGTGGATCGGGCCGACGACGACAGCTTTCGCATCAGATAAAAGCAGCATTATTATCGGAAAGGTCTGTGCCCGTACTTGTATAATTTAACTCGCTCGACCCATCAACTATCTACACATCCAATTATAGGATCCATAATGCCTTCACAGAGAGT…	NA
18	Bt65+ZNF3 (SJP581)	Rapamycin+FK506	MicroINDEL	>Averette_C5Z_10_SJP581_R+F_10 coverage: 6.77e+03x CCTCATTAAATTTATAGTTCATCGTCAGCAGATGGATGACTGATCATGACGGAGGAGCTCGAACGAAAGAAGAGGTCCGGTGTGCACCTCGGGGGCAAAAGCAAAGTTACGTACGTTTTGAAGACCGTCGTTTGCCGGAAAAGGTCTGTAGATCTAATTTTCCCACGGCGTCCAGAGCACTGAGTTCTCATCCGGTGGATCGGGCCGACGACGACAGCTTTCGCATCAGATAAAAGCAGCATTATTATCGGAAAGGTCTGTGCCCGTACTTGTATAATTTAACTCGCTCGACCCATCAACTATCTACACATCCAATTATAGGATCCATAATGCCTTCACAGAGAGTAA…	NA
1	Bt65	Rapamycin+FK506	Cnl1 Insertion	>Averette_f4f_41_Bt65_RF1 coverage: 441x TCCAGATGATTCAAGGTGGCGATCCTTTTGGAGTAAGCGGTTCCTCTGCAATCGGGCAAGGGCTCCGGGCTGATGTCGTCTGCAGGACGGAACTGGTGGTGAAAGTATTTGGGGTGGTACATTTGAGGACGAAATCTCTCCCAGGCTTAGACATGATCGACCATACACCCTTTCAATGGCTAATGCAGGTGTGTTGACCGTTGCTGCTTTTCGCATACGAAGCTGACGCACTACTGCAGGACCGGGGACGAATGGATCGCAGTTTTTCATTACTACAGTACCTTGTCAGTGGTTAGATGGCAAACACACGTGAGTCTAAAGATTAGCGCTCTTGTTAGAATATCCTAACACGTAGTGC…	NA
2	Bt65	Rapamycin+FK506	KDZ1 Insertion	>Averette_f4f_42_Bt65_RF2 coverage: 106x TTCCTGAACATCGCCCTGTATCAAGGTGCCCCAGCTAAGAAGGGTGTGACCACTATCCAAATGGCAGCTTCGGCGAACCCCTTGTTACAGGACAAAGCATCTCGGGACCCTCACCTCTTTGCTACAGCATACCAAAAGCAAAGATTCTATTTGTTCGCTCGCAGTGACAAAGAGTGCGTATCTTTCGTCATAAATATTTGCCTTGCATGTGTTGACATGGCCATGATGCAGGGAGAGCAAAGGCGAGCGCGACGTGTTCAACGAGAGACCTACAAGAGAGGAACAGACTGTGGCGGTTCCCGTGGAAGAGAAGAAACGTCCTTCAGCCAAACGTTGCACGATCCATACTACCAAGGGT…	NA
3	Bt65	Rapamycin+FK506	PCR Negative	N/A	Excluded in mutational spectra analysis
4	Bt65	Rapamycin+FK506	MicroINDEL/SNP	>Averette_f4f_43_Bt65_RF4 coverage: 1.13e+03x TCCTGAACATCGCCCTGTATCAAGGTGCCCCAGCTAAGAAGGGTGTGACCACTATCCAAATGGCAGCTTCGGCGAACCCCTTGTTACAGGACAAAGCATCTCGGGACCCTCACCTCTTTGCTACAGCATACCAAAAGCAAAGATTCTATTTGTTCGCTCGCAGTGACAAAGAGTGCGTATCTTTCGTCATAAATATTTGCCTTGCATGTGTTGACATGGCCATGATGCAGGGAGAGCAAAGGCGAGCGCGACGTGTTCAACGAGAGACCTACAAGAGAGGAACAGACTGTGGCGGTTCCCGTGGAAGAGAAGAAACGTCCTTCAGCCAAACGTTGCACGATCCATACTACCAA…	MicroINDEL in hompolymer run, high quality sequencing results, also contains a SNP
5	Bt65	Rapamycin+FK506	Cnl1 Insertion	>Averette_f4f_44_Bt65_RF5 coverage: 488x CACCGCTACATAAGTTTCGTCTTTCCCGAGCAACTCTATGTCCGCTCACCGCTACATAAGTTTCGTCTTTCCCGAGCAACTCTATGTCCGCTCACCGCTACATAAGTTTCGTCTTTCCCGAGCAACTCTATGTCCGCTCACCGCTACATAAGTTTCGTCTTTCCCGAGCAACTCTATGTCCGCTCACCGCTACATAAGTTTCGTCTTTCCCGAGCAACTCTATGTCCGCTCACCGCTACATAAGTTTCGTCTTTCCCGAGCAACTCTATGTCCGCTCACCGCTACGGGGGAACCTCATTAAATTTATAGTTCATCGTCAGCAGATGGATGACTGATCATGACGGAGGAGCTCGAACGA…	NA
6	Bt65	Rapamycin+FK506	Cnl1 Insertion	>Averette_f4f_45_Bt65_RF_6 coverage: 1.35e+03x TTCCTGAACATCGCCCTGTATCAAGGTGCCCCAGCTAAGAAGGGTGTGACCACTATCCAAATGGCAGCTTCGGCGAACCCCTTGTTACAGGACAAAGCATCTCGGGACCCTCACCTCTTTGCTACAGCATACCAAAAGCAAAGATTCTATTTGTTCGCTCGCAGTGACAAAGAGTGCGTATCTTTCGTCATAAATATTTGCCTTGCATGTGTTGACATGGCCATGATGCAGGGAGAGCAAAGGCGAGCGCGACGTGTTCAACGAGAGACCTACAAGAGAGGAACAGACTGTGGCGGTTCCCGTGGAAGAGAAGAAACGTCCTTCAGCCAAACGTTGCACGATCCATACTACC…	NA
7	Bt65	Rapamycin+FK506	Cnl1 Insertion	>Averette_f4f_46_Bt65_RF7 coverage: 598x GTATCAAGGTGCCCCAGCTAAGAAGGGTGTGACCACTATCCAAATGGCAGCTTCGGCGAACCCCTTGTTACAGGACAAAGCATCTCGGGACCCTCACCTCTTTGCTACAGCATACCAAAAGCAAAGATTCTATTTGTTCGCTCGCAGTGACAAAGAGTGCGTATCTTTCGTCATAAATATTTGCCTTGCATGTGTTGACATGGCCATGATGCAGGGAGAGCAAAGGCGAGCGCGACGTGTTCAACGAGAGACCTACAAGAGAGGAACAGACTGTGGCGGTTCCCGTGGAAGAGAAGAAACGTCCTTCAGCCAAACGTTGCACGATCCATACTACCAAGGGTGATATCTCTGTGCAACT…	NA
8	Bt65	Rapamycin+FK506	MicroINDEL	>Averette_f4f_47_Bt65_RF8 coverage: 949x TTTCCTGAACATCGCCCTGTATCAAGGTGCCCCAGCTAAGAAGGGTGTGACCACTATCCAAATGGCAGCTTCGGCGAACCCCTTGTTACAGGACAAAGCATCTCGGGACCCTCACCTCTTTGCTACAGCATACCAAAAGCAAAGATTCTATTTGTTCGCTCGCAGTGACAAAGAGTGCGTATCTTTCGTCATAAATATTTGCCTTGCATGTGTTGACATGGCCATGATGCAGGGAGAGCAAAGGCGAGCGCGACGTGTTCAACGAGAGACCTACAAGAGAGGAACAGACTGTGGCGGTTCCCGTGGAAGAGAAGAAACGTCCTTCAGCCAAACGTTGCACGATCCATACTACCAAGGG…	MicroINDEL in homopolymer run, high quality sequencing results
9	Bt65	Rapamycin+FK506	Cnl1 Insertion	>Averette_f4f_48_Bt65_RF9 coverage: 659x AACCTCATTAAATTTATAGTTCATCGTCAGCAGATGGATGACTGATCATGACGGAGGAGCTCGAACGAAAGAAGAGGTCCGGTGTGCACCTCGGGGGCAAAAGCAAAGTTACGTACGTTTTGAAGACCGTCGTTTGCCGGAAAAGGTCTGTAGATCTAATTTTCCCACGGCGTCCAGAGCACTGAGTTCTCATCCGGTGGATCGGGCCGACGACGACAGCTTTCGCATCAGATAAAAGCAGCATTATTATCGGAAAGGTCTGTGCCCGTACTTGTATAATTTAACTCGCTCGACCCATCAACTATCTACACATCCAATTATAGGATCCATAATGCCTTCACAGAGAGTAATCCTCGTT…	NA
10	Bt65	Rapamycin+FK506	Cnl1 Insertion	>Averette_f4f_49_Bt65_RF10 coverage: 406x TTTCCTGAACATCGCCCTGTATCAAGGTGCCCCAGCTAAGAAGGGTGTGACCACTATCCAAATGGCAGCTTCGGCGAACCCCTTGTTACAGGACAAAGCATCTCGGGACCCTCACCTCTTTGCTACAGCATACCAAAAGCAAAGATTCTATTTGTTCGCTCGCAGTGACAAAGAGTGCGTATCTTTCGTCATAAATATTTGCCTTGCATGTGTTGACATGGCCATGATGCAGGGAGAGCAAAGGCGAGCGCGACGTGTTCAACGAGAGACCTACAAGAGAGGAACAGACTGTGGCGGTTCCCGTGGAAGAGAAGAAACGTCCTTCAGCCAAACGTTGCACGATCCATACTACCAAGG…	NA
11	Bt65	Rapamycin+FK506	PCR Negative	N/A	Excluded in mutational spectra analysis
12	Bt65	Rapamycin+FK506	Cnl1 Insertion	>Averette_f4f_50_Bt65_RF12 coverage: 507x AACCTCATTAAATTTATAGTTCATCGTCAGCAGATGGATGACTGATCATGACGGAGGAGCTCGAACGAAAGAAGAGGTCCGGTGTGCACCTCGGGGGCAAAAGCAAAGTTACGTACGTTTTGAAGACCGTCGTTTGCCGGAAAAGGTCTGTAGATCTAATTTTCCCACGGCGTCCAGAGCACTGAGTTCTCATCCGGTGGATCGGGCCGACGACGACAGCTTTCGCATCAGATAAAAGCAGCATTATTATCGGAAAGGTCTGTGCCCGTACTTGTATAATTTAACTCGCTCGACCCATCAACTATCTACACATCCAATTATAGGATCCATAATGCCTTCACAGAGAGTAATCCTCGT…	NA
13	Bt65	Rapamycin+FK506	PCR Negative	N/A	Excluded in mutational spectra analysis
14	Bt65	Rapamycin+FK506	Cnl1 Insertion	>Averette_f4f_51_Bt65_RF14 coverage: 972x GAACCTCATTAAATTTATAGTTCATCGTCAGCAGATGGATGACTGATCATGACGGAGGAGCTCGAACGAAAGAAGAGGTCCGGTGTGCACCTCGGGGGCAAAAGCAAAGTTACGTACGTTTTGAAGACCGTCGTTTGCCGGAAAAGGTCTGTAGATCTAATTTTCCCACGGCGTCCAGAGCACTGAGTTCTCATCCGGTGGATCGGGCCGACGACGACAGCTTTCGCATCAGATAAAAGCAGCATTATTATCGGAAAGGTCTGTGCCCGTACTTGTATAATTTAACTCGCTCGACCCATCAACTATCTACACATCCAATTATAGGATCCATAATGCCTTCACAGAGAGTAATCCTCG…	NA
15	Bt65	Rapamycin+FK506	Cnl1 Insertion	>Averette_f4f_52_Bt65_RF15 coverage: 953x AACCTCATTAAATTTATAGTTCATCGTCAGCAGATGGATGACTGATCATGACGGAGGAGCTCGAACGAAAGAAGAGGTCCGGTGTGCACCTCGGGGGCAAAAGCAAAGTTACGTACGTTTTGAAGACCGTCGTTTGCCGGAAAAGGTCTGTAGATCTAATTTTCCCACGGCGTCCAGAGCACTGAGTTCTCATCCGGTGGATCGGGCCGACGACGACAGCTTTCGCATCAGATAAAAGCAGCATTATTATCGGAAAGGTCTGTGCCCGTACTTGTATAATTTAACTCGCTCGACCCATCAACTATCTACACATCCAATTATAGGATCCATAATGCCTTCACAGAGAGTAATCCTCGT…	NA
16	Bt65	Rapamycin+FK506	MicroINDEL/SNP	>Averette_f4f_53_Bt65_RF16 coverage: 1.34e+03x TCCTGAACATCGCCCTGTATCAAGGTGCCCCAGCTAAGAAGGGTGTGACCACTATCCAAATGGCAGCTTCGGCGAACCCCTTGTTACAGGACAAAGCATCTCGGGACCCTCACCTCTTTGCTACAGCATACCAAAAGCAAAGATTCTATTTGTTCGCTCGCAGTGACAAAGAGTGCGTATCTTTCGTCATAAATATTTGCCTTGCATGTGTTGACATGGCCATGATGCAGGGAGAGCAAAGGCGAGCGCGACGTGTTCAACGAGAGACCTACAAGAGAGGAACAGACTGTGGCGGTTCCCGTGGAAGAGAAGAAACGTCCTTCAGCCAAACGTTGCACGATCCATACTACCA…	MicroINDEL in homopolymer run, high quality sequencing results, also contains a SNP
17	Bt65	Rapamycin+FK506	Cnl1 Insertion	>Averette_f4f_54_Bt65_RF17 coverage: 342x TTTCCTGAACATCGCCCTGTATCAAGGTGCCCCAGCTAAGAAGGGTGTGACCACTATCCAAATGGCAGCTTCGGCGAACCCCTTGTTACAGGACAAAGCATCTCGGGACCCTCACCTCTTTGCTACAGCATACCAAAAGCAAAGATTCTATTTGTTCGCTCGCAGTGACAAAGAGTGCGTATCTTTCGTCATAAATATTTGCCTTGCATGTGTTGACATGGCCATGATGCAGGGAGAGCAAAGGCGAGCGCGACGTGTTCAACGAGAGACCTACAAGAGAGGAACAGACTGTGGCGGTTCCCGTGGAAGAGAAGAAACGTCCTTCAGCCAAACGTTGCACGATCCATACTACCAAGG…	NA
18	Bt65	Rapamycin+FK506	Cnl1 Insertion	>Averette_f4f_55_Bt65_RF18 coverage: 1.04e+03x TTTCCTGAACATCGCCCTGTATCAAGGTGCCCCAGCTAAGAAGGGTGTGACCACTATCCAAATGGCAGCTTCGGCGAACCCCTTGTTACAGGACAAAGCATCTCGGGACCCTCACCTCTTTGCTACAGCATACCAAAAGCAAAGATTCTATTTGTTCGCTCGCAGTGACAAAGAGTGCGTATCTTTCGTCATAAATATTTGCCTTGCATGTGTTGACATGGCCATGATGCAGGGAGAGCAAAGGCGAGCGCGACGTGTTCAACGAGAGACCTACAAGAGAGGAACAGACTGTGGCGGTTCCCGTGGAAGAGAAGAAACGTCCTTCAGCCAAACGTTGCACGATCCATACTAC…	NA
19	Bt65	Rapamycin+FK506	Cnl1 Insertion	>Averette_f4f_56_Bt65_RF19 coverage: 1.62e+03x AAATTTATAGTTCATCGTCAGCAGATGGATGACTGATCATGACGGAGGAGCTCGAACGAAAGAAGAGGTCCGGTGTGCACCTCGGGGGCAAAAGCAAAGTTACGTACGTTTTGAAGACCGTCGTTTGCCGGAAAAGGTCTGTAGATCTAATTTTCCCACGGCGTCCAGAGCACTGAGTTCTCATCCGGTGGATCGGGCCGACGACGACAGCTTTCGCATCAGATAAAAGCAGCATTATTATCGGAAAGGTCTGTGCCCGTACTTGTATAATTTAACTCGCTCGACCCATCAACTATCTACACATCCAATTATAGGATCCATAATGCCTTCACAGAGAGTAATCCTCGTTACT…	NA
20	Bt65	Rapamycin+FK506	Cnl1 Insertion	>Averette_f4f_57_Bt65_RF20 coverage: 664x ACCTCATTAAATTTATAGTTCATCGTCAGCAGATGGATGACTGATCATGACGGAGGAGCTCGAACGAAAGAAGAGGTCCGGTGTGCACCTCGGGGGCAAAAGCAAAGTTACGTACGTTTTGAAGACCGTCGTTTGCCGGAAAAGGTCTGTAGATCTAATTTTCCCACGGCGTCCAGAGCACTGAGTTCTCATCCGGTGGATCGGGCCGACGACGACAGCTTTCGCATCAGATAAAAGCAGCATTATTATCGGAAAGGTCTGTGCCCGTACTTGTATAATTTAACTCGCTCGACCCATCAACTATCTACACATCCAATTATAGGATCCATAATGCCTTCACAGAGAGTAATCCTCGTT…	NA
Sensitive progenitor	Bt65+ZNF3 rde4 (JHG1) WT Control	None	N/A	>Averette_f4f_9_JH1_WT_Control coverage: 1.44e+03x CCTCATTAAATTTATAGTTCATCGTCAGCAGATGGATGACTGATCATGACGGAGGAGCTCGAACGAAAGAAGAGGTCCGGTGTGCACCTCGGGGGCAAAAGCAAAGTTACGTACGTTTTGAAGACCGTCGTTTGCCGGAAAAGGTCTGTAGATCTAATTTTCCCACGGCGTCCAGAGCACTGAGTTCTCATCCGGTGGATCGGGCCGACGACGACAGCTTTCGCATCAGATAAAAGCAGCATTATTATCGGAAAGGTCTGTGCCCGTACTTGTATAATTTAACTCGCTCGACCCATCAACTATCTACACATCCAATTATAGGATCCATAATGCCTTCACAGAGAGTAA…	NA
Sensitive progenitor	Bt65+ZNF3 znf3-1 (JHG2)WT Control	None	N/A	>Averette_f4f_19_JH2_WT_Control coverage: 1.2e+03x AACCTCATTAAATTTATAGTTCATCGTCAGCAGATGGATGACTGATCATGACGGAGGAGCTCGAACGAAAGAAGAGGTCCGGTGTGCACCTCGGGGGCAAAAGCAAAGTTACGTACGTTTTGAAGACCGTCGTTTGCCGGAAAAGGTCTGTAGATCTAATTTTCCCACGGCGTCCAGAGCACTGAGTTCTCATCCGGTGGATCGGGCCGACGACGACAGCTTTCGCATCAGATAAAAGCAGCATTATTATCGGAAAGGTCTGTGCCCGTACTTGTATAATTTAACTCGCTCGACCCATCAACTATCTACACATCCAATTATAGGATCCATAATGCCTTCACAGAGAGT…	NA
Sensitive progenitor	Bt65+ZNF3 znf3-2 (JHG3) WT Control	None	N/A	>Averette_f4f_30_JH3_WT_Control coverage: 1.25e+03x TTCCTGAACATCGCCCTGTATCAAGGTGCCCCAGCTAAGAAGGGTGTGACCACTATCCAAATGGCAGCTTCGGCGAACCCCTTGTTACAGGACAAAGCATCTCGGGACCCTCACCTCTTTGCTACAGCATACCAAAAGCAAAGATTCTATTTGTTCGCTCGCAGTGACAAAGAGTGCGTATCTTTCGTCATAAATATTTGCCTTGCATGTGTTGACATGGCCATGATGCAGGGAGAGCAAAGGCGAGCGCGACGTGTTCAACGAGAGACCTACAAGAGAGGAACAGACTGTGGCGGTTCCCGTGGAAGAGAAGAAACGTCCTTCAGCCAAACGTTGCACGATCCATA…	NA
Sensitive progenitor	H99 WT Control	None	N/A	>Averette_f4f_40_H99_WT_Control coverage: 1.54e+03x CGCCCTGTATCAAGGTGCCCCAGCTAAAAAGGGTGTGACCACTATCCAAATGGCAGCTTCGGCGAACCCCTTGTTACAGGACAAAGCATCTCGAGACCCTCACCTCTTTGCTACAGCATACCAAAAGCAAAGATTCTATTTGTTCGCTCGCAGTGACAAAGAGTGCGTATCTTTCGTCATAAATATTTGCCTTGCATGTGTTGACATGGCCATGATGCAGGGAGAGCAAAGGCGAGCGCGACGTGTTCAACGAGAGACCTACAAGAGAGGAACAGACTGTGGCGGTTCCCGTGGAAGAGAAGAAACGTCCTTCAGCCAAACGTTGCACGATCCATACTACCAAGGGT…	NA
Sensitive progenitor	Bt65+ZNF3 (SJP581) WT Control	None	N/A	>Averette_f4f_67_581_WT_Control coverage: 1.22e+03x GAACCTCATTAAATTTATAGTTCATCGTCAGCAGATGGATGACTGATCATGACGGAGGAGCTCGAACGAAAGAAGAGGTCCGGTGTGCACCTCGGGGGCAAAAGCAAAGTTACGTACGTTTTGAAGACCGTCGTTTGCCGGAAAAGGTCTGTAGATCTAATTTTCCCACGGCGTCCAGAGCACTGAGTTCTCATCCGGTGGATCGGGCCGACGACGACAGCTTTCGCATCAGATAAAAGCAGCATTATTATCGGAAAGGTCTGTGCCCGTACTTGTATAATTTAACTCGCTCGACCCATCAACTATCTACACATCCAATTATAGGATCCATAATGCCTTCACAGAGA…	NA
Sensitive progenitor	Bt65 WT Control	None	N/A	>Averette_f4f_58_Bt65_WT_Control coverage: 469x CCTGAACATCGCCCTGTATCAAGGTGCCCCAGCTAAGAAGGGTGTGACCACTATCCAAATGGCAGCTTCGGCGAACCCCTTGTTACAGGACAAAGCATCTCGGGACCCTCACCTCTTTGCTACAGCATACCAAAAGCAAAGATTCTATTTGTTCGCTCGCAGTGACAAAGAGTGCGTATCTTTCGTCATAAATATTTGCCTTGCATGTGTTGACATGGCCATGATGCAGGGAGAGCAAAGGCGAGCGCGACGTGTTCAACGAGAGACCTACAAGAGAGGAACAGACTGTGGCGGTTCCCGTGGAAGAGAAGAAACGTCCTTCAGCCAAACGTTGCACGATCCATACTACCA…	NA
