## Supplementary material for "Distinct evolutionary trajectories following loss of RNA interference in *Cryptococcus neoformans*": Dataset S6

### Sheet: Dataset S6
Strain	Mutation rate (mu) for YPD+R+F	CIlower	CIupper
H99	1.75e-08	9e-09	2.8e-08
Bt210	1.1e-08	4.1e-09	2e-08
LP-RSA2296	3.42e-08	1.82e-08	5.37e-08
MA28 H99-30°C	4.55e-09	1.65e-09	8.43e-09
MA28 Bt210-30°C	1.9e-08	9.17e-09	3.13e-08
MA28 LP-RSA2296-30°C	3.7e-08	2.02e-08	5.73e-08
MA28 LP-RSA2296-37°C	1.65e-08	4.52e-09	3.35e-08
MA56 H99-30°C	8.29e-09	2.86e-09	1.56e-08
MA56 Bt210-30°C	2.32e-08	7.71e-09	4.42e-08
MA56 LP-RSA2296-30°C	2.77e-08	9.81e-09	5.18e-08
MA56 LP-RSA2296-37°C	3.78e-08	1.45e-08	6.86e-08
Bt65	1.92e-07	1.33e-07	2.58e-07
Strain	Replicate	YPD_colonies	RapaFK_colonies	Volume of a culture (μl)	Volume plated (μl)
H99	1	117	0	2000	100
H99	2	158	1	2000	100
H99	3	203	0	2000	100
H99	4	187	13	2000	100
H99	5	161	0	2000	100
H99	6	171	0	2000	100
H99	7	174	1	2000	100
H99	8	517	2	2000	100
H99	9	218	0	2000	100
H99	10	221	0	2000	100
H99	11	75	0	2000	100
H99	12	144	1	2000	100
H99	13	137	1	2000	100
H99	14	83	3	2000	100
H99	15	140	3	2000	100
H99	16	40	1	2000	100
H99	17	127	1	2000	100
H99	18	99	1	2000	100
H99	19	106	9	2000	100
H99	20	99	10	2000	100
Bt210	1	137	0	2000	100
Bt210	2	110	1	2000	100
Bt210	3	109	0	2000	100
Bt210	4	125	0	2000	100
Bt210	5	86	1	2000	100
Bt210	6	87	0	2000	100
Bt210	7	107	0	2000	100
Bt210	8	56	0	2000	100
Bt210	9	74	0	2000	100
Bt210	10	89	1	2000	100
Bt210	11	82	0	2000	100
Bt210	12	88	1	2000	100
Bt210	13	58	0	2000	100
Bt210	14	73	1	2000	100
Bt210	15	87	0	2000	100
Bt210	16	86	0	2000	100
Bt210	17	81	0	2000	100
Bt210	18	118	0	2000	100
Bt210	19	91	36	2000	100
Bt210	20	98	0	2000	100
LP-RSA2296	1	39	2	2000	100
LP-RSA2296	2	132	3	2000	100
LP-RSA2296	3	91	0	2000	100
LP-RSA2296	4	80	6	2000	100
LP-RSA2296	5	85	6	2000	100
LP-RSA2296	6	72	0	2000	100
LP-RSA2296	7	94	1	2000	100
LP-RSA2296	8	120	0	2000	100
LP-RSA2296	9	107	2	2000	100
LP-RSA2296	10	122	1	2000	100
LP-RSA2296	11	105	0	2000	100
LP-RSA2296	12	119	9	2000	100
LP-RSA2296	13	93	0	2000	100
LP-RSA2296	14	107	2	2000	100
LP-RSA2296	15	88	11	2000	100
LP-RSA2296	16	93	1	2000	100
LP-RSA2296	17	83	0	2000	100
LP-RSA2296	18	67	8	2000	100
LP-RSA2296	19	91	0	2000	100
LP-RSA2296	20	89	1	2000	100
MA28 H99-30°C	1	382	0	2000	100
MA28 H99-30°C	2	1035	0	2000	100
MA28 H99-30°C	3	785	0	2000	100
MA28 H99-30°C	4	664	2	2000	100
MA28 H99-30°C	5	375	1	2000	100
MA28 H99-30°C	6	579	15	2000	100
MA28 H99-30°C	7	365	16	2000	100
MA28 H99-30°C	8	515	0	2000	100
MA28 H99-30°C	9	623	2	2000	100
MA28 H99-30°C	10	826	1	2000	100
MA28 Bt210-30°C	1	99	0	2000	100
MA28 Bt210-30°C	2	90	0	2000	100
MA28 Bt210-30°C	3	448	1	2000	100
MA28 Bt210-30°C	4	92	0	2000	100
MA28 Bt210-30°C	5	69	0	2000	100
MA28 Bt210-30°C	6	181	3	2000	100
MA28 Bt210-30°C	7	98	9	2000	100
MA28 Bt210-30°C	8	102	11	2000	100
MA28 Bt210-30°C	9	114	9	2000	100
MA28 Bt210-30°C	10	114	0	2000	100
MA28 Bt210-30°C	11	62	1	2000	100
MA28 Bt210-30°C	12	84	0	2000	100
MA28 Bt210-30°C	13	65	0	2000	100
MA28 Bt210-30°C	14	89	1	2000	100
MA28 Bt210-30°C	15	155	0	2000	100
MA28 Bt210-30°C	16	72	0	2000	100
MA28 Bt210-30°C	17	89	2	2000	100
MA28 Bt210-30°C	18	93	1	2000	100
MA28 Bt210-30°C	19	77	4	2000	100
MA28 Bt210-30°C	20	110	0	2000	100
MA28 LP-RSA2296-30°C	1	104	0	2000	100
MA28 LP-RSA2296-30°C	2	95	6	2000	100
MA28 LP-RSA2296-30°C	3	81	0	2000	100
MA28 LP-RSA2296-30°C	4	86	2	2000	100
MA28 LP-RSA2296-30°C	5	107	0	2000	100
MA28 LP-RSA2296-30°C	6	91	1	2000	100
MA28 LP-RSA2296-30°C	7	99	6	2000	100
MA28 LP-RSA2296-30°C	8	107	0	2000	100
MA28 LP-RSA2296-30°C	9	80	1	2000	100
MA28 LP-RSA2296-30°C	10	107	2	2000	100
MA28 LP-RSA2296-30°C	11	81	2	2000	100
MA28 LP-RSA2296-30°C	12	90	1	2000	100
MA28 LP-RSA2296-30°C	13	129	10	2000	100
MA28 LP-RSA2296-30°C	14	86	3	2000	100
MA28 LP-RSA2296-30°C	15	88	0	2000	100
MA28 LP-RSA2296-30°C	16	117	0	2000	100
MA28 LP-RSA2296-30°C	17	106	37	2000	100
MA28 LP-RSA2296-30°C	18	133	3	2000	100
MA28 LP-RSA2296-30°C	19	107	56	2000	100
MA28 LP-RSA2296-30°C	20	61	1	2000	100
MA28 LP-RSA2296-37°C	1	95	1	2000	100
MA28 LP-RSA2296-37°C	2	73	0	2000	100
MA28 LP-RSA2296-37°C	3	70	1	2000	100
MA28 LP-RSA2296-37°C	4	73	0	2000	100
MA28 LP-RSA2296-37°C	5	102	0	2000	100
MA28 LP-RSA2296-37°C	6	110	0	2000	100
MA28 LP-RSA2296-37°C	7	99	6	2000	100
MA28 LP-RSA2296-37°C	8	99	0	2000	100
MA28 LP-RSA2296-37°C	9	87	2	2000	100
MA28 LP-RSA2296-37°C	10	111	0	2000	100
MA56 H99-30°C	1	176	4	2000	100
MA56 H99-30°C	2	335	0	2000	100
MA56 H99-30°C	3	509	1	2000	100
MA56 H99-30°C	5	104	5	2000	100
MA56 H99-30°C	6	166	0	2000	100
MA56 H99-30°C	7	817	2	2000	100
MA56 H99-30°C	8	421	0	2000	100
MA56 H99-30°C	9	129	1	2000	100
MA56 H99-30°C	10	155	0	2000	100
MA56 H99-30°C	11	167	1	2000	100
MA56 Bt210-30°C	1	97	0	2000	100
MA56 Bt210-30°C	2	90	0	2000	100
MA56 Bt210-30°C	3	95	0	2000	100
MA56 Bt210-30°C	4	105	2	2000	100
MA56 Bt210-30°C	5	76	2	2000	100
MA56 Bt210-30°C	6	99	2	2000	100
MA56 Bt210-30°C	7	95	0	2000	100
MA56 Bt210-30°C	8	96	92	2000	100
MA56 Bt210-30°C	9	92	0	2000	100
MA56 Bt210-30°C	10	137	2	2000	100
MA56 LP-RSA2296-30°C	1	92	0	2000	100
MA56 LP-RSA2296-30°C	2	80	0	2000	100
MA56 LP-RSA2296-30°C	3	139	3	2000	100
MA56 LP-RSA2296-30°C	4	82	0	2000	100
MA56 LP-RSA2296-30°C	5	81	3	2000	100
MA56 LP-RSA2296-30°C	6	97	2	2000	100
MA56 LP-RSA2296-30°C	7	93	0	2000	100
MA56 LP-RSA2296-30°C	8	72	1	2000	100
MA56 LP-RSA2296-30°C	9	98	1	2000	100
MA56 LP-RSA2296-30°C	10	110	4	2000	100
MA56 LP-RSA2296-37°C	1	77	0	2000	100
MA56 LP-RSA2296-37°C	2	86	0	2000	100
MA56 LP-RSA2296-37°C	3	93	3	2000	100
MA56 LP-RSA2296-37°C	4	76	7	2000	100
MA56 LP-RSA2296-37°C	5	79	3	2000	100
MA56 LP-RSA2296-37°C	6	89	5	2000	100
MA56 LP-RSA2296-37°C	7	91	0	2000	100
MA56 LP-RSA2296-37°C	8	101	2	2000	100
MA56 LP-RSA2296-37°C	9	80	2	2000	100
MA56 LP-RSA2296-37°C	10	81	0	2000	100
Bt65	1	58	24	2000	100
Bt65	2	56	6	2000	100
Bt65	3	82	16	2000	100
Bt65	4	66	0	2000	100
Bt65	5	56	13	2000	100
Bt65	6	79	28	2000	100
Bt65	7	49	6	2000	100
Bt65	8	103	7	2000	100
Bt65	9	86	18	2000	100
Bt65	10	94	9	2000	100
Bt65	11	176	12	2000	100
Bt65	12	84	14	2000	100
Bt65	13	92	24	2000	100
Bt65	14	108	12	2000	100
Bt65	15	89	117	2000	100
Bt65	16	58	17	2000	100
Bt65	17	74	10	2000	100
Bt65	18	70	32	2000	100
Bt65	19	40	6	2000	100
Bt65	20	74	10	2000	100
