## Supplementary material for "Distinct evolutionary trajectories following loss of RNA interference in *Cryptococcus neoformans*": Dataset S7

### Sheet: Dataset S7
Resistant colony #	Strain Background	Resistance	Mutation Type	Plasmidsaurus Result	Note
1	Bt210	Rapamycin+FK506	SNP	>Averette_f4f_68_Bt210_RF1 coverage: 1.63e+03x TCCTGAACATCGCCCTGTATCAAGGTGCCCCAGCTAAAAAGGGTGTGACCACTATCCAAATGGCAGCTTCGGCGAACCCCTTGTTACAGGACAAAGCATCTCGAGACCCTCACCTCTTTGCTACAGCATACCAAAAGCAAAGATTCTATTTGTTCGCTCGCAGTGACAAAGAGTGCGTATCTTTCGTCATAAATATTTGCCTTGCATGTGTTGACATGGCCATGATGCAGGGAGAGCAAAGGCGAGCGCGACGTGTTCAACGAGAGACCTACAAGAGAGGAACAGACTGTGGCGGTTCCCGTGGAAGAGAAGAAACGTCCTTCAGCCAAACGTTGCACGATCCATACTACCA…	NA
2	Bt210	Rapamycin+FK506	SNP	>Averette_f4f_69_Bt210_RF2 coverage: 1.08e+03x CCTGAACATCGCCCTGTATCAAGGTGCCCCAGCTAAAAAGGGTGTGACCACTATCCAAATGGCAGCTTCGGCGAACCCCTTGTTACAGGACAAAGCATCTCGAGACCCTCACCTCTTTGCTACAGCATACCAAAAGCAAAGATTCTATTTGTTCGCTCGCAGTGACAAAGAGTGCGTATCTTTCGTCATAAATATTTGCCTTGCATGTGTTGACATGGCCATGATGCAGGGAGAGCAAAGGCGAGCGCGACGTGTTCAACGAGAGACCTACAAGAGAGGAACAGACTGTGGCGGTTCCCGTGGAAGAGAAGAAACGTCCTTCAGCCAAACGTTGCACGATCCATACTACCAA…	NA
3	Bt210	Rapamycin+FK506	SNP	>Averette_f4f_70_Bt210_RF3 coverage: 967x GGAACCTCATTAAATTTATAGTTCATCGTCAGCAGATGGATGACTGATCATGACGGAGGAGCTCGAACGAAAGAAGAGGTCCGGTGTGCACCTCGGGGGCAAAAGCAAAGTTTACGTACGTTTTGAAGACCGTCGTTTGCCGGAAAAGGTTTGTAGATCTAATTTTCCCACGGCGTCCAGAGCACTGAGTTCTCATCCGGTGGATCGGGCCGACGACGACAGCTTTCGCATCAGATAAGAGCAGCATTATTATCGGAAAGGTCTGCGCCCGTACTTGTATAATTTAACTCGCTCGACCTATCAACTATCTACACATCCAATTATAGGATCCATAATGCCTTCACAGAGAGTAATCCT…	SNP in homopolymer run, high quality sequencing results
1	MA28 Bt210-30°C	Rapamycin+FK506	SNP	>Averette_f4f_72_Bt210_MA28_RF1 coverage: 1.12e+03x GTTTCCTGAACATCGCCCTGTATCAAGGTGCCCCAGCTAAAAAGGGTGTGACCACTATCCAAATGGCAGCTTCGGCGAACCCCTTGTTACAGGACAAAGCATCTCGAGACCCTCACCTCTTTGCTACAGCATACCAAAAGCAAAGATTCTATTTGTTCGCTCGCAGTGACAAAGAGTGCGTATCTTTCGTCATAAATATTTGCCTTGCATGTGTTGACATGGCCATGATGCAGGGAGAGCAAAGGCGAGCGCGACGTGTTCAACGAGAGACCTACAAGAGAGGAACAGACTGTGGCGGTTCCCGTGGAAGAGAAGAAACGTCCTTCAGCCAAACGTTGCACGATCCA…	SNP in splicing site
2	MA28 Bt210-30°C	Rapamycin+FK506	SNP	>Averette_f4f_73_Bt210_MA28_RF2 coverage: 1.11e+03x TCCTGAACATCGCCCTGTATCAAGGTGCCCCAGCTAAAAAGGGTGTGACCACTATCCAAATGGCAGCTTCGGCGAACCCCTTGTTACAGGACAAAGCATCTCGAGACCCTCACCTCTTTGCTACAGCATACCAAAAGCAAAGATTCTATTTGTTCGCTCGCAGTGACAAAGAGTGCGTATCTTTCGTCATAAATATTTGCCTTGCATGTGTTGACATGGCCATGATGCAGGGAGAGCAAAGGCGAGCGCGACGTGTTCAACGAGAGACCTACAAGAGAGGAACAGACTGTGGCGGTTCCCGTGGAAGAGAAGAAACGTCCTTCAGCCAAACGTTGCACGATCCATAC…	SNP in splicing site
3	MA28 Bt210-30°C	Rapamycin+FK506	SNP	>Averette_f4f_74_Bt210_MA28_RF3 coverage: 1e+03x AACCTCATTAAATTTATAGTTCATCGTCAGCAGATGGATGACTGATCATGACGGAGGAGCTCGAACGAAAGAAGAGGTCCGGTGTGCACCTCGGGGGCAAAAGCAAAGTTTACGTACGTTTTGAAGACCGTCGTTTGCCGGAAAAGGTTTGTAGATCTAATTTTCCCACGGCGTCCAGAGCACTGAGTTCTCATCCGGTGGATCGGGCCGACGACGACAGCTTTCGCATCAGATAAGAGCAGCATTATTATCGGAAAGGTCTGCGCCCGTACTTGTATAATTTAACTCGCTCGACCTATCAACTATCTACACATCCAATTATAGGATCCATAATGCCTTCACAGAGAGTA…	NA
4	MA28 Bt210-30°C	Rapamycin+FK506	MicroINDEL/SNP	>Averette_f4f_75_Bt210_MA28_RF4 coverage: 1.7e+03x GTTTCCTGAACATCGCCCTGTATCAAGGTGCCCCAGCTAAAAAGGGTGTGACCACTATCCAAATGGCAGCTTCGGCGAACCCCTTGTTACAGGACAAAGCATCTCGAGACCCTCACCTCTTTGCTACAGCATACCAAAAGCAAAGATTCTATTTGTTCGCTCGCAGTGACAAAGAGTGCGTATCTTTCGTCATAAATATTTGCCTTGCATGTGTTGACATGGCCATGATGCAGGGAGAGCAAAGGCGAGCGCGACGTGTTCAACGAGAGACCTACAAGAGAGGAACAGACTGTGGCGGTTCCCGTGGAAGAGAAGAAACGTCCTTCAGCCAAACGTTGCACGATCCAT…	MicroINDEL in homopolymer run, high quality sequencing results, SNP in intron
5	MA28 Bt210-30°C	Rapamycin+FK506	SNP	>Averette_f4f_76_Bt210_MA28_RF5 coverage: 1.14e+03x TTTCCTGAACATCGCCCTGTATCAAGGTGCCCCAGCTAAAAAGGGTGTGACCACTATCCAAATGGCAGCTTCGGCGAACCCCTTGTTACAGGACAAAGCATCTCGAGACCCTCACCTCTTTGCTACAGCATACCAAAAGCAAAGATTCTATTTGTTCGCTCGCAGTGACAAAGAGTGCGTATCTTTCGTCATAAATATTTGCCTTGCATGTGTTGACATGGCCATGATGCAGGGAGAGCAAAGGCGAGCGCGACGTGTTCAACGAGAGACCTACAAGAGAGGAACAGACTGTGGCGGTTCCCGTGGAAGAGAAGAAACGTCCTTCAGCCAAACGTTGCACGATCCAT…	NA
1	MA56 Bt210-30°C	Rapamycin+FK506	SNP	>Averette_f4f_78_Bt210_MA56_RF1 coverage: 826x TCCTGAACATCGCCCTGTATCAAGGTGCCCCAGCTAAAAAGGGTGTGACCACTATCCAAATGGCAGCTTCGGCGAACCCCTTGTTACAGGACAAAGCATCTCGAGACCCTCACCTCTTTGCTACAGCATACCAAAAGCAAAGATTCTATTTGTTCGCTCGCAGTGACAAAGAGTGCGTATCTTTCGTCATAAATATTTGCCTTGCATGTGTTGACATGGCCATGATGCAGGGAGAGCAAAGGCGAGCGCGACGTGTTCAACGAGAGACCTACAAGAGAGGAACAGACTGTGGCGGTTCCCGTGGAAGAGAAGAAACGTCCTTCAGCCAAACGTTGCACGATCCATACTACCA…	NA
2	MA56 Bt210-30°C	Rapamycin+FK506	MicroINDEL	>Averette_f4f_79_Bt210_MA56_RF2 coverage: 1.56e+03x AACCTCATTAAATTTATAGTTCATCGTCAGCAGATGGATGACTGATCATGACGGAGGAGCTCGAACGAAAGAAGAGGTCCGGTGTGCACCTCGGGGGCAAAAGCAAAGTTTACGTACGTTTTGAAGACCGTCGTTTGCCGGAAAAGGTTTGTAGATCTAATTTTCCCACGGCGTCCAGAGCACTGAGTTCTCATCCGGTGGATCGGGCCGACGACGACAGCTTTCGCATCAGATAAGAGCAGCATTATTATCGGAAAGGTCTGCGCCCGTACTTGTATAATTTAACTCGCTCGACCTATCAACTATCTACACATCCAATTATAGGATCCATAATGCCTTCACAGAGA…	NA
3	MA56 Bt210-30°C	Rapamycin+FK506	SNP	>Averette_f4f_80_Bt210_MA56_RF3 coverage: 782x AACCTCATTAAATTTATAGTTCATCGTCAGCAGATGGATGACTGATCATGACGGAGGAGCTCGAACGAAAGAAGAGGTCCGGTGTGCACCTCGGGGGCAAAAGCAAAGTTTACGTACGTTTTGAAGACCGTCGTTTGCCGGAAAAGGTTTGTAGATCTAATTTTCCCACGGCGTCCAGAGCACTGAGTTCTCATCCGGTGGATCGGGCCGACGACGACAGCTTTCGCATCAGATAAGAGCAGCATTATTATCGGAAAGGTCTGCGCCCGTACTTGTATAATTTAACTCGCTCGACCTATCAACTATCTACACATCCAATTATAGGATCCATAATGCCTTCACAGAGAGTAAT…	NA
4	MA56 Bt210-30°C	Rapamycin+FK506	SNP	>Averette_f4f_81_Bt210_MA56_RF4 coverage: 1.24e+03x TTCCTGAACATCGCCCTGTATCAAGGTGCCCCAGCTAAAAAGGGTGTGACCACTATCCAAATGGCAGCTTCGGCGAACCCCTTGTTACAGGACAAAGCATCTCGAGACCCTCACCTCTTTGCTACAGCATACCAAAAGCAAAGATTCTATTTGTTCGCTCGCAGTGACAAAGAGTGCGTATCTTTCGTCATAAATATTTGCCTTGCATGTGTTGACATGGCCATGATGCAGGGAGAGCAAAGGCGAGCGCGACGTGTTCAACGAGAGACCTACAAGAGAGGAACAGACTGTGGCGGTTCCCGTGGAAGAGAAGAAACGTCCTTCAGCCAAACGTTGCACGATCCATA…	NA
5	MA56 Bt210-30°C	Rapamycin+FK506	SNP	>Averette_f4f_82_Bt210_MA56_RF5 coverage: 983x GGAACCTCATTAAATTTATAGTTCATCGTCAGCAGATGGATGACTGATCATGACGGAGGAGCTCGAACGAAAGAAGAGGTCCGGTGTGCACCTCGGGGGCAAAAGCAAAGTTTACGTACGTTTTGAAGACCGTCGTTTGCCGGAAAAGGTTTGTAGATCTAATTTTCCCACGGCGTCCAGAGCACTGAGTTCTCATCCGGTGGATCGGGCCGACGACGACAGCTTTCGCATCAGATAAGAGCAGCATTATTATCGGAAAGGTCTGCGCCCGTACTTGTATAATTTAACTCGCTCGACCTATCAACTATCTACACATCCAATTATAGGATCCATAATGCCTTCACAGAGAGTA…	NA
1	LP-RSA2296	Rapamycin+FK506	SNP	>Averette_f4f_84_LP_RF1 coverage: 1.38e+03x GGAACCTCATTAAATTTATAGTTCATCGTCAGCAGATGGATGACTGATCATGACGGAGGAGCTCGAACGAAAGAAGAGGTCCGGTGTGCACCTCGGGGGCAAAAGCAAAGTTACGTACGTTTTGAAGACCGTCGTTTGCCGGAAAAGGTCTGTAGATCTAATTTTCCCACGGCGTCCAGAGCACTGAGTTCTCATCCGGTGGATCGGGCCGACGACGACAGCTTTCGCATCAGATAAGAGCAGCATTATTATCGGAAAGGTCTGCGCCCGTACTTGTATAATTTAACTCGCTCGACCTATCAACTATCTACACATCCAATTATAGGATCCATAATGCCTTCACAGAGAGTAATCC…	NA
2	LP-RSA2296	Rapamycin+FK506	Deletion (2137 bp)	>Averette_f4f_85_LP_RF2 coverage: 1.98e+03x GTTTCCTGAACATCGCCCTGTATCAAGGTGCCCCAGCTAAGAAGGGTGTGACCACTATCCAAATGGCAGCTTCGGCGAACCCCTTGTTACAGGACAAAGCATCTCGAGACCCTCACCTCTTTGCTACAGCATACCAAAAGCAAAGATTCTATTTGTTCGCTCGCAGTGACAAAGAGTGCGTATCTTTCGTCATAAATATTTGCCTTGCATGTGTTGACATGGCCATGATGCAGGGAGAGCAAAGGCGAGCGCGACGTGTTCAACGAGAGACCTACAAGAGAGGAACAGACTGTGGCGGTTCCCGTGGAAGAGAAGAAACGTCCTTCAGCCAAACGTTGCACGATCCATACTACCA…	NA
3	LP-RSA2296	Rapamycin+FK506	SNP	>Averette_f4f_86_LP_RF3 coverage: 956x TTTCCTGAACATCGCCCTGTATCAAGGTGCCCCAGCTAAGAAGGGTGTGACCACTATCCAAATGGCAGCTTCGGCGAACCCCTTGTTACAGGACAAAGCATCTCGAGACCCTCACCTCTTTGCTACAGCATACCAAAAGCAAAGATTCTATTTGTTCGCTCGCAGTGACAAAGAGTGCGTATCTTTCGTCATAAATATTTGCCTTGCATGTGTTGACATGGCCATGATGCAGGGAGAGCAAAGGCGAGCGCGACGTGTTCAACGAGAGACCTACAAGAGAGGAACAGACTGTGGCGGTTCCCGTGGAAGAGAAGAAACGTCCTTCAGCCAAACGTTGCACGATCCATACTACCAAGGGTG…	NA
4	LP-RSA2296	Rapamycin+FK506	SNP	>Averette_f4f_87_LP_RF4 coverage: 1.35e+03x TTCCTGAACATCGCCCTGTATCAAGGTGCCCCAGCTAAGAAGGGTGTGACCACTATCCAAATGGCAGCTTCGGCGAACCCCTTGTTACAGGACAAAGCATCTCGAGACCCTCACCTCTTTGCTACAGCATACCAAAAGCAAAGATTCTATTTGTTCGCTCGCAGTGACAAAGAGTGCGTATCTTTCGTCATAAATATTTGCCTTGCATGTGTTGACATGGCCATGATGCAGGGAGAGCAAAGGCGAGCGCGACGTGTTCAACGAGAGACCTACAAGAGAGGAACAGACTGTGGCGGTTCCCGTGGAAGAGAAGAAACGTCCTTCAGCCAAACGTTGCACGATCCATACTACCAAG…	NA
5	LP-RSA2296	Rapamycin+FK506	Deletion (796 bp)	>Averette_f4f_88_LP_RF5 coverage: 2.01e+03x GGGAACCTCATTAAATTTATAGTTCATCGTCAGCAGATGGATGACTGATCATGACGGAGGAGCTCGAACGAAAGAAGAGGTCCGGTGTGCACCTCGGGGGCAAAAGCAAAGTTACGTACGTTTTGAAGACCGTCGTTTGCCGGAAAAGGTCTGTAGATCTAATTTTCCCACGGCGTCCAGAGCACTGAGTTCTCATCCGGTGGATCGGGCCGACGACGACAGCTTTCGCATCAGATAAGAGCAGCATTATTATCGGAAAGGTCTGCGCCCGTACTTGTATAATTTAACTCGCTCGACCTATCAACTATCTACACATCCAATTATAGGATCCATAATGCCTTCACAGAGAGTAATC…	NA
6	LP-RSA2296	Rapamycin+FK506	SNP	>Averette_f4f_89_LP_RF6 coverage: 1.52e+03x TTTCCTGAACATCGCCCTGTATCAAGGTGCCCCAGCTAAGAAGGGTGTGACCACTATCCAAATGGCAGCTTCGGCGAACCCCTTGTTACAGGACAAAGCATCTCGAGACCCTCACCTCTTTGCTACAGCATACCAAAAGCAAAGATTCTATTTGTTCGCTCGCAGTGACAAAGAGTGCGTATCTTTCGTCATAAATATTTGCCTTGCATGTGTTGACATGGCCATGATGCAGGGAGAGCAAAGGCGAGCGCGACGTGTTCAACGAGAGACCTACAAGAGAGGAACAGACTGTGGCGGTTCCCGTGGAAGAGAAGAAACGTCCTTCAGCCAAACGTTGCACGATCCATACTACCAA…	NA
1	MA28 LP-RSA2296-30°C	Rapamycin+FK506	SNP	>Averette_f4f_91_LP_MA28_RF1 coverage: 1.06e+03x TTCCTGAACATCGCCCTGTATCAAGGTGCCCCAGCTAAGAAGGGTGTGACCACTATCCAAATGGCAGCTTCGGCGAACCCCTTGTTACAGGACAAAGCATCTCGAGACCCTCACCTCTTTGCTACAGCATACCAAAAGCAAAGATTCTATTTGTTCGCTCGCAGTGACAAAGAGTGCGTATCTTTCGTCATAAATATTTGCCTTGCATGTGTTGACATGGCCATGATGCAGGGAGAGCAAAGGCGAGCGCGACGTGTTCAACGAGAGACCTACAAGAGAGGAACAGACTGTGGCGGTTCCCGTGGAAGAGAAGAAACGTCCTTCAGCCAAACGTTGCACGATCCATACTA…	NA
2	MA28 LP-RSA2296-30°C	Rapamycin+FK506	SNP	>Averette_f4f_92_LP_MA28_RF2 coverage: 1.54e+03x GGAACCTCATTAAATTTATAGTTCATCGTCAGCAGATGGATGACTGATCATGACGGAGGAGCTCGAACGAAAGAAGAGGTCCGGTGTGCACCTCGGGGGCAAAAGCAAAGTTACGTACGTTTTGAAGACCGTCGTTTGCCGGAAAAGGTCTGTAGATCTAATTTTCCCACGGCGTCCAGAGCACTGAGTTCTCATCCGGTGGATCGGGCCGACGACGACAGCTTTCGCATCAGATAAGAGCAGCATTATTATCGGAAAGGTCTGCGCCCGTACTTGTATAATTTAACTCGCTCGACCTATCAACTATCTACACATCCAATTATAGGATCCATAATGCCTTCACAGAGAGT…	NA
3	MA28 LP-RSA2296-30°C	Rapamycin+FK506	SNP	>Averette_f4f_93_LP_MA28_RF3 coverage: 1.54e+03x TTTCCTGAACATCGCCCTGTATCAAGGTGCCCCAGCTAAGAAGGGTGTGACCACTATCCAAATGGCAGCTTCGGCGAACCCCTTGTTACAGGACAAAGCATCTCGAGACCCTCACCTCTTTGCTACAGCATACCAAAAGCAAAGATTCTATTTGTTCGCTCGCAGTGACAAAGAGTGCGTATCTTTCGTCATAAATATTTGCCTTGCATGTGTTGACATGGCCATGATGCAGGGAGAGCAAAGGCGAGCGCGACGTGTTCAACGAGAGACCTACAAGAGAGGAACAGACTGTGGCGGTTCCCGTGGAAGAGAAGAAACGTCCTTCAGCCAAACGTTGCACGATCCATACT…	SNP in homopolymer run, high quality sequencing results
4	MA28 LP-RSA2296-30°C	Rapamycin+FK506	SNP	>Averette_f4f_94_LP_MA28_RF4 coverage: 1.66e+03x CAAAAGCAAAGTTACGTACGTTTTGAAGACCGTCGTTTGCCGGAAAAGGTCTGTAGATCTAATTTTCCCACGGCGTCCAGAGCACTGAGTTCTCATCCGGTGGATCGGGCCGACGACGACAGCTTTCGCATCAGATAAGAGCAGCATTATTATCGGAAAGGTCTGCGCCCGTACTTGTATAATTTAACTCGCTCGACCTATCAACTATCTACACATCCAATTATAGGATCCATAATGCCTTCACAGAGAGTAATCCTCGTTACTGGTGCCTCTGGGGGCATTGGTCGTGCTTCGTCTATCGCGCTCTCCAACACTTTCCCTTCAACTGCCCAACCTGAACAGCTTGTTCT…	SNP in splicing site
5	MA28 LP-RSA2296-30°C	Rapamycin+FK506	SNP	>Averette_f4f_95_LP_MA28_RF5 coverage: 874x TTCCTGAACATCGCCCTGTATCAAGGTGCCCCAGCTAAGAAGGGTGTGACCACTATCCAAATGGCAGCTTCGGCGAACCCCTTGTTACAGGACAAAGCATCTCGAGACCCTCACCTCTTTGCTACAGCATACCAAAAGCAAAGATTCTATTTGTTCGCTCGCAGTGACAAAGAGTGCGTATCTTTCGTCATAAATATTTGCCTTGCATGTGTTGACATGGCCATGATGCAGGGAGAGCAAAGGCGAGCGCGACGTGTTCAACGAGAGACCTACAAGAGAGGAACAGACTGTGGCGGTTCCCGTGGAAGAGAAGAAACGTCCTTCAGCCAAACGTTGCACGATCCATACTACCAAG…	SNP in an intron
6	MA28 LP-RSA2296-30°C	Rapamycin+FK506	SNP	>Averette_f4f_96_LP_MA28_RF6 coverage: 410x TCCTGAACATCGCCCTGTATCAAGGTGCCCCAGCTAAGAAGGGTGTGACCACTATCCAAATGGCAGCTTCGGCGAACCCCTTGTTACAGGACAAAGCATCTCGAGACCCTCACCTCTTTGCTACAGCATACCAAAAGCAAAGATTCTATTTGTTCGCTCGCAGTGACAAAGAGTGCGTATCTTTCGTCATAAATATTTGCCTTGCATGTGTTGACATGGCCATGATGCAGGGAGAGCAAAGGCGAGCGCGACGTGTTCAACGAGAGACCTACAAGAGAGGAACAGACTGTGGCGGTTCCCGTGGAAGAGAAGAAACGTCCTTCAGCCAAACGTTGCACGATCCATACTACCAAGG…	SNP in splicing site
7	MA28 LP-RSA2296-30°C	Rapamycin+FK506	MicroINDEL	>Averette_r6x_1_LP_MA28_RF7 coverage: 2.18e+03x GGGAACCTCATTAAATTTATAGTTCATCGTCAGCAGATGGATGACTGATCATGACGGAGGAGCTCGAACGAAAGAAGAGGTCCGGTGTGCACCTCGGGGGCAAAAGCAAAGTTACGTACGTTTTGAAGACCGTCGTTTGCCGGAAAAGGTCTGTAGATCTAATTTTCCCACGGCGTCCAGAGCACTGAGTTCTCATCCGGTGGATCGGGCCGACGACGACAGCTTTCGCATCAGATAAGAGCAGCATTATTATCGGAAAGGTCTGCGCCCGTACTTGTATAATTTAACTCGCTCGACCTATCAACTATCTACACATCCAATTATAGGATCCATAATGCCTTCACAGAGAGT…	NA
8	MA28 LP-RSA2296-30°C	Rapamycin+FK506	Deletion (1229 bp)	>Averette_r6x_2_LP_MA28_RF8 coverage: 815x GTTTCCTGAACATCGCCCTGTATCAAGGTGCCCCAGCTAAGAAGGGTGTGACCACTATCCAAATGGCAGCTTCGGCGAACCCCTTGTTACAGGACAAAGCATCTCGAGACCCTCACCTCTTTGCTACAGCATACCAAAAGCAAAGATTCTATTTGTTCGCTCGCAGTGACAAAGAGTGCGTATCTTTCGTCATAAATATTTGCCTTGCATGTGTTGACATGGCCATGATGCAGGGAGAGCAAAGGCGAGCGCGACGTGTTCAACGAGAGACCTACAAGAGAGGAACAGACTGTGGCGGTTCCCGTGGAAGAGAAGAAACGTCCTTCAGCCAAACGTTGCACGATCCATACTACCAA…	NA
1	MA56 LP-RSA2296-30°C	Rapamycin+FK506	MicroINDEL	>Averette_r6x_4_LP_MA56_RF1 coverage: 2.26e+03x GGAACCTCATTAAATTTATAGTTCATCGTCAGCAGATGGATGACTGATCATGACGGAGGAGCTCGAACGAAAGAAGAGGTCCGGTGTGCACCTCGGGGGCAAAAGCAAAGTTACGTACGTTTTGAAGACCGTCGTTTGCCGGAAAAGGTCTGTAGATCTAATTTTCCCACGGCGTCCAGAGCACTGAGTTCTCATCCGGTGGATCGGGCCGACGACGACAGCTTTCGCATCAGATAAGAGCAGCATTATTATCGGAAAGGTCTGCGCCCGTACTTGTATAATTTAACTCGCTCGACCTATCAACTATCTACACATCCAATTATAGGATCCATAATGCCTTCACAGAGAGTA…	NA
2	MA56 LP-RSA2296-30°C	Rapamycin+FK506	SNP	>Averette_r6x_5_LP_MA56_RF2 coverage: 1.39e+03x GTTTCCTGAACATCGCCCTGTATCAAGGTGCCCCAGCTAAGAAGGGTGTGACCACTATCCAAATGGCAGCTTCGGCGAACCCCTTGTTACAGGACAAAGCATCTCGAGACCCTCACCTCTTTGCTACAGCATACCAAAAGCAAAGATTCTATTTGTTCGCTCGCAGTGACAAAGAGTGCGTATCTTTCGTCATAAATATTTGCCTTGCATGTGTTGACATGGCCATGATGCAGGGAGAGCAAAGGCGAGCGCGACGTGTTCAACGAGAGACCTACAAGAGAGGAACAGACTGTGGCGGTTCCCGTGGAAGAGAAGAAACGTCCTTCAGCCAAACGTTGCACGATCCATACT…	NA
3	MA56 LP-RSA2296-30°C	Rapamycin+FK506	SNP	>Averette_r6x_6_LP_MA56_RF3 coverage: 570x TTCCTGAACATCGCCCTGTATCAAGGTGCCCCAGCTAAGAAGGGTGTGACCACTATCCAAATGGCAGCTTCGGCGAACCCCTTGTTACAGGACAAAGCATCTCGAGACCCTCACCTCTTTGCTACAGCATACCAAAAGCAAAGATTCTATTTGTTCGCTCGCAGTGACAAAGAGTGCGTATCTTTCGTCATAAATATTTGCCTTGCATGTGTTGACATGGCCATGATGCAGGGAGAGCAAAGGCGAGCGCGACGTGTTCAACGAGAGACCTACAAGAGAGGAACAGACTGTGGCGGTTCCCGTGGAAGAGAAGAAACGTCCTTCAGCCAAACGTTGCACGATCCATACTACCAAGG…	NA
4	MA56 LP-RSA2296-30°C	Rapamycin+FK506	SNP	>Averette_r6x_7_LP_MA56_RF4 coverage: 2.07e+03x GGAACCTCATTAAATTTATAGTTCATCGTCAGCAGATGGATGACTGATCATGACGGAGGAGCTCGAACGAAAGAAGAGGTCCGGTGTGCACCTCGGGGGCAAAAGCAAAGTTACGTACGTTTTGAAGACCGTCGTTTGCCGGAAAAGGTCTGTAGATCTAATTTTCCCACGGCGTCCAGAGCACTGAGTTCTCATCCGGTGGATCGGGCCGACGACGACAGCTTTCGCATCAGATAAGAGCAGCATTATTATCGGAAAGGTCTGCGCCCGTACTTGTATAATTTAACTCGCTCGACCTATCAACTATCTACACATCCAATTATAGGATCCATAATGCCTTCACAGAGAGTA…	NA
5	MA56 LP-RSA2296-30°C	Rapamycin+FK506	SNP	>Averette_r6x_8_LP_MA56_RF5 coverage: 2.08e+03x GAACCTCATTAAATTTATAGTTCATCGTCAGCAGATGGATGACTGATCATGACGGAGGAGCTCGAACGAAAGAAGAGGTCCGGTGTGCACCTCGGGGGCAAAAGCAAAGTTACGTACGTTTTGAAGACCGTCGTTTGCCGGAAAAGGTCTGTAGATCTAATTTTCCCACGGCGTCCAGAGCACTGAGTTCTCATCCGGTGGATCGGGCCGACGACGACAGCTTTCGCATCAGATAAGAGCAGCATTATTATCGGAAAGGTCTGCGCCCGTACTTGTATAATTTAACTCGCTCGACCTATCAACTATCTACACATCCAATTATAGGATCCATAATGCCTTCACAGAGAGTAA…	SNP in homopolymer run, high quality sequencing results
6	MA56 LP-RSA2296-30°C	Rapamycin+FK506	SNP	>Averette_r6x_9_LP_MA56_RF6 coverage: 2.36e+03x GGAACCTCATTAAATTTATAGTTCATCGTCAGCAGATGGATGACTGATCATGACGGAGGAGCTCGAACGAAAGAAGAGGTCCGGTGTGCACCTCGGGGGCAAAAGCAAAGTTACGTACGTTTTGAAGACCGTCGTTTGCCGGAAAAGGTCTGTAGATCTAATTTTCCCACGGCGTCCAGAGCACTGAGTTCTCATCCGGTGGATCGGGCCGACGACGACAGCTTTCGCATCAGATAAGAGCAGCATTATTATCGGAAAGGTCTGCGCCCGTACTTGTATAATTTAACTCGCTCGACCTATCAACTATCTACACATCCAATTATAGGATCCATAATGCCTTCACAGAGAGTA…	NA
7	MA56 LP-RSA2296-30°C	Rapamycin+FK506	SNP	>Averette_r6x_10_LP_MA56_RF7 coverage: 847x GGGAACCTCATTAAATTTATAGTTCATCGTCAGCAGATGGATGACTGATCATGACGGAGGAGCTCGAACGAAAGAAGAGGTCCGGTGTGCACCTCGGGGGCAAAAGCAAAGTTACGTACGTTTTGAAGACCGTCGTTTGCCGGAAAAGGTCTGTAGATCTAATTTTCCCACGGCGTCCAGAGCACTGAGTTCTCATCCGGTGGATCGGGCCGACGACGACAGCTTTCGCATCAGATAAGAGCAGCATTATTATCGGAAAGGTCTGCGCCCGTACTTGTATAATTTAACTCGCTCGACCTATCAACTATCTACACATCCAATTATAGGATCCATAATGCCTTCACAGAGAGTAATC…	NA
8	MA56 LP-RSA2296-30°C	Rapamycin+FK506	MicroINDEL	>Averette_r6x_11_LP_MA56_RF8 coverage: 2.55e+03x GGAACCTCATTAAATTTATAGTTCATCGTCAGCAGATGGATGACTGATCATGACGGAGGAGCTCGAACGAAAGAAGAGGTCCGGTGTGCACCTCGGGGGCAAAAGCAAAGTTACGTACGTTTTGAAGACCGTCGTTTGCCGGAAAAGGTCTGTAGATCTAATTTTCCCACGGCGTCCAGAGCACTGAGTTCTCATCCGGTGGATCGGGCCGACGACGACAGCTTTCGCATCAGATAAGAGCAGCATTATTATCGGAAAGGTCTGCGCCCGTACTTGTATAATTTAACTCGCTCGACCTATCAACTATCTACACATCCAATTATAGGATCCATAATGCCTTCACAGAGAGT…	NA
Sensitive progenitor	Bt210 WT Control			>Averette_f4f_71_Bt210_WT_Control coverage: 1.16e+03x TTATCGGAAAGGTCTGCGCCCGTACTTGTATAATTTAACTCGCTCGACCTATCAACTATCTACACATCCAATTATAGGATCCATAATGCCTTCACAGAGAGTAATCCTCGTTACTGGTGCCTCTGGGGGCATTGGTCGTGCTTCGTCTATCGCGCTCTCCAACACTTTCCCTTCAACTGCCCAACCTGAACAGCTTGTTCTTGTTCTCGTCGGCCGAAGGCAAGCAGAACTTGAGGAGACGGGAAGGCAATGTAGGGATGGGACATTGATAGAAGTGGCCACTGGAGATGCTAGTAATGAGGAGGATGTAAAGAGGATTTTTGAAACAGTGAAATCCAAATATGG…	NA
Sensitive progenitor	MA28 Bt210-30°C WT Control			>Averette_f4f_77_Bt210_MA28_WT_Control coverage: 810x CCTGAACATCGCCCTGTATCAAGGTGCCCCAGCTAAAAAGGGTGTGACCACTATCCAAATGGCAGCTTCGGCGAACCCCTTGTTACAGGACAAAGCATCTCGAGACCCTCACCTCTTTGCTACAGCATACCAAAAGCAAAGATTCTATTTGTTCGCTCGCAGTGACAAAGAGTGCGTATCTTTCGTCATAAATATTTGCCTTGCATGTGTTGACATGGCCATGATGCAGGGAGAGCAAAGGCGAGCGCGACGTGTTCAACGAGAGACCTACAAGAGAGGAACAGACTGTGGCGGTTCCCGTGGAAGAGAAGAAACGTCCTTCAGCCAAACGTTGCACGATCCATA…	NA
Sensitive progenitor	MA56 Bt210-30°C WT Control			>Averette_f4f_83_Bt210_MA56_WT_Control coverage: 1.05e+03x GGAACCTCATTAAATTTATAGTTCATCGTCAGCAGATGGATGACTGATCATGACGGAGGAGCTCGAACGAAAGAAGAGGTCCGGTGTGCACCTCGGGGGCAAAAGCAAAGTTTACGTACGTTTTGAAGACCGTCGTTTGCCGGAAAAGGTTTGTAGATCTAATTTTCCCACGGCGTCCAGAGCACTGAGTTCTCATCCGGTGGATCGGGCCGACGACGACAGCTTTCGCATCAGATAAGAGCAGCATTATTATCGGAAAGGTCTGCGCCCGTACTTGTATAATTTAACTCGCTCGACCTATCAACTATCTACACATCCAATTATAGGATCCATAATGCCT…	NA
Sensitive progenitor	LP-RSA2296 WT Control			>Averette_f4f_90_LP_WT_Control coverage: 1.55e+03x CCTGAACATCGCCCTGTATCAAGGTGCCCCAGCTAAGAAGGGTGTGACCACTATCCAAATGGCAGCTTCGGCGAACCCCTTGTTACAGGACAAAGCATCTCGAGACCCTCACCTCTTTGCTACAGCATACCAAAAGCAAAGATTCTATTTGTTCGCTCGCAGTGACAAAGAGTGCGTATCTTTCGTCATAAATATTTGCCTTGCATGTGTTGACATGGCCATGATGCAGGGAGAGCAAAGGCGAGCGCGACGTGTTCAACGAGAGACCTACAAGAGAGGAACAGACTGTGGCGGTTCCCGTGGAAGAGAAGAAACGTCCTTCAGCCAAACGTTGCACGATCCATACTA…	NA
Sensitive progenitor	MA28 LP-RSA2296-30°C WT Control			>Averette_r6x_3_LP_MA28_WT_Control coverage: 1.2e+03x GGGAACCTCATTAAATTTATAGTTCATCGTCAGCAGATGGATGACTGATCATGACGGAGGAGCTCGAACGAAAGAAGAGGTCCGGTGTGCACCTCGGGGGCAAAAGCAAAGTTACGTACGTTTTGAAGACCGTCGTTTGCCGGAAAAGGTCTGTAGATCTAATTTTCCCACGGCGTCCAGAGCACTGAGTTCTCATCCGGTGGATCGGGCCGACGACGACAGCTTTCGCATCAGATAAGAGCAGCATTATTATCGGAAAGGTCTGCGCCCGTACTTGTATAATTTAACTCGCTCGACCTATCAACTATCTACACATCCAATTATAGGATCCATAATGCCTTCACA…	NA
Sensitive progenitor	MA56 LP-RSA2296-30°C WT Control			>Averette_r6x_12_LP_MA56_WT_Control coverage: 1.98e+03x GGGAACCTCATTAAATTTATAGTTCATCGTCAGCAGATGGATGACTGATCATGACGGAGGAGCTCGAACGAAAGAAGAGGTCCGGTGTGCACCTCGGGGGCAAAAGCAAAGTTACGTACGTTTTGAAGACCGTCGTTTGCCGGAAAAGGTCTGTAGATCTAATTTTCCCACGGCGTCCAGAGCACTGAGTTCTCATCCGGTGGATCGGGCCGACGACGACAGCTTTCGCATCAGATAAGAGCAGCATTATTATCGGAAAGGTCTGCGCCCGTACTTGTATAATTTAACTCGCTCGACCTATCAACTATCTACACATCCAATTATAGGATCCATAATGCCTTCA…	NA
