## Supplementary material for "Distinct evolutionary trajectories following loss of RNA interference in *Cryptococcus neoformans*": Dataset S8

### Sheet: Dataset S8
Strain	Mutation rate (mu) for YPD+R+F	CIlower	CIupper
XL280α	6.176e-09	4.0179e-09	8.6606e-09
XL280α rdp1Δ	4.9254e-08	3.6978e-08	6.2788e-08
37-02	2.926e-08	2.0863e-08	3.8667e-08
37-02 rdp1Δ-1	8.5704e-08	5.8998e-08	1.1594e-07
37-02 rdp1Δ-2	5.7191e-08	4.3162e-08	7.2632e-08
Strain	Replicate	YPD_colonies	RapaFK_colonies	Volume of a culture (μl)	Volume plated (μl)
XL280α	1	1226	5	2000	100
XL280α	2	1556	3	2000	100
XL280α	3	1065	3	2000	100
XL280α	4	1045	5	2000	100
XL280α	5	1200	3	2000	100
XL280α	6	1045	3	2000	100
XL280α	7	974	3	2000	100
XL280α	8	1010	2	2000	100
XL280α	9	937	3	2000	100
XL280α	10	1085	8	2000	100
XL280α	11	2697	7	2000	100
XL280α	12	1829	32	2000	100
XL280α	13	1168	23	2000	100
XL280α	14	1640	12	2000	100
XL280α	15	1931	9	2000	100
XL280α	16	2439	13	2000	100
XL280α	17	1812	5	2000	100
XL280α	18	1424	5	2000	100
XL280α	19	1829	11	2000	100
XL280α	20	2528	4	2000	100
XL280α rdp1Δ	1	716	52	2000	100
XL280α rdp1Δ	2	425	25	2000	100
XL280α rdp1Δ	3	949	49	2000	100
XL280α rdp1Δ	4	713	32	2000	100
XL280α rdp1Δ	5	376	47	2000	100
XL280α rdp1Δ	6	637	24	2000	100
XL280α rdp1Δ	7	807	48	2000	100
XL280α rdp1Δ	8	430	38	2000	100
XL280α rdp1Δ	9	291	41	2000	100
XL280α rdp1Δ	10	104	35	2000	100
XL280α rdp1Δ	11	302	30	2000	100
XL280α rdp1Δ	12	850	19	2000	100
XL280α rdp1Δ	13	426	35	2000	100
XL280α rdp1Δ	14	381	16	2000	100
XL280α rdp1Δ	15	548	18	2000	100
XL280α rdp1Δ	16	1597	19	2000	100
XL280α rdp1Δ	17	1301	13	2000	100
XL280α rdp1Δ	18	500	21	2000	100
XL280α rdp1Δ	19	662	27	2000	100
XL280α rdp1Δ	20	273	22	2000	100
37-02	1	103	11	2000	100
37-02	2	1184	14	2000	100
37-02	3	452	4	2000	100
37-02	4	185	13	2000	100
37-02	5	100	37	2000	100
37-02	6	126	12	2000	100
37-02	7	191	41	2000	100
37-02	8	937	7	2000	100
37-02	9	567	10	2000	100
37-02	10	109	12	2000	100
37-02	11	950	18	2000	100
37-02	12	718	22	2000	100
37-02	13	480	23	2000	100
37-02	14	480	18	2000	100
37-02	15	593	12	2000	100
37-02	16	889	23	2000	100
37-02	17	1229	26	2000	100
37-02	18	1846	13	2000	100
37-02	19	964	16	2000	100
37-02	20	670	11	2000	100
37-02 rdp1Δ-1	1	278	7	1000	100
37-02 rdp1Δ-1	2	6	0	1000	100
37-02 rdp1Δ-1	3	120	5	1000	100
37-02 rdp1Δ-1	4	6	2	1000	100
37-02 rdp1Δ-1	5	39	0	1000	100
37-02 rdp1Δ-1	6	307	20	1000	100
37-02 rdp1Δ-1	7	232	17	1000	100
37-02 rdp1Δ-1	8	147	21	1000	100
37-02 rdp1Δ-1	9	151	9	1000	100
37-02 rdp1Δ-1	10	96	5	1000	100
37-02 rdp1Δ-1	11	472	25	1000	100
37-02 rdp1Δ-1	12	245	36	1000	100
37-02 rdp1Δ-1	13	182	18	1000	100
37-02 rdp1Δ-1	14	273	22	1000	100
37-02 rdp1Δ-1	15	199	27	1000	100
37-02 rdp1Δ-1	16	95	21	1000	100
37-02 rdp1Δ-1	17	217	39	1000	100
37-02 rdp1Δ-1	18	182	22	1000	100
37-02 rdp1Δ-1	19	58	22	1000	100
37-02 rdp1Δ-1	20	737	32	1000	100
37-02 rdp1Δ-2	1	341	16	2000	100
37-02 rdp1Δ-2	2	504	19	2000	100
37-02 rdp1Δ-2	3	508	26	2000	100
37-02 rdp1Δ-2	4	160	43	2000	100
37-02 rdp1Δ-2	5	199	32	2000	100
37-02 rdp1Δ-2	6	178	19	2000	100
37-02 rdp1Δ-2	7	143	30	2000	100
37-02 rdp1Δ-2	8	205	30	2000	100
37-02 rdp1Δ-2	9	138	45	2000	100
37-02 rdp1Δ-2	10	210	17	2000	100
37-02 rdp1Δ-2	11	488	43	2000	100
37-02 rdp1Δ-2	12	371	22	2000	100
37-02 rdp1Δ-2	13	615	33	2000	100
37-02 rdp1Δ-2	14	1676	36	2000	100
37-02 rdp1Δ-2	15	868	50	2000	100
37-02 rdp1Δ-2	16	641	36	2000	100
37-02 rdp1Δ-2	17	412	33	2000	100
37-02 rdp1Δ-2	18	363	45	2000	100
37-02 rdp1Δ-2	19	1745	22	2000	100
37-02 rdp1Δ-2	20	1404	32	2000	100
