## Supplementary material for "Distinct evolutionary trajectories following loss of RNA interference in *Cryptococcus neoformans*": Dataset S10

### Sheet: Dataset S10
	MATa	MATα
Actual	29	28	Chi-squared test
Expected	28.5	28.5	X-squared = 0.017544	p-value = 0.8946
	ZNF3	znf3
Actual	26	30	Chi-squared test
Expected	28.5	28.5	X-squared = 0.28571	p-value = 0.593
	RDE4	rde4
Actual	32	25	Chi-squared test
Expected	28.5	28.5	X-squared = 0.85965	p-value = 0.3538
