## Supplementary material for "Distinct evolutionary trajectories following loss of RNA interference in *Cryptococcus neoformans*": Dataset S11

### Sheet: Dataset S11
Strain	Mutation rate (mu) for YPD+R+F	CIlower	CIupper
H99	2.72286e-08	9.1684e-09	5.17767e-08
Bt65	5.2796e-07	2.6036e-07	8.6029e-07
Bt210	3.9351e-08	1.2079e-08	7.7163e-08
P11	4.6373e-08	1.0017e-08	1.00378e-07
P12	4.066e-07	2.3848e-07	6.0596e-07
P20	5.3465e-08	1.2872e-08	1.12554e-07
P22	6.7381e-08	2.4607e-08	1.24482e-07
P25	2.744e-07	1.438e-07	4.3405e-07
P26	1.08671e-07	3.8898e-08	2.02236e-07
P28	1.36617e-07	4.6237e-08	2.59326e-07
P30	1.0422e-07	3.0054e-08	2.08391e-07
P32	3.7496e-08	1.1575e-08	7.3393e-08
P34	7.8713e-08	2.3666e-08	1.55364e-07
P43	3.07135e-08	8.3828e-09	6.24304e-08
P48	6.6076e-08	2.2967e-08	1.24263e-07
P57	1.84273e-07	9.1832e-08	2.98767e-07
Strain	Replicate	YPD_colonies	RapaFK_colonies	Volume of a culture (μl)	Volume plated (μl)
H99	1	71	2	4000	100
H99	2	67	1	4000	100
H99	3	60	1	4000	100
H99	4	64	1	4000	100
H99	5	90	0	4000	100
H99	6	93	1	4000	100
H99	7	59	1	4000	100
H99	8	71	0	4000	100
H99	9	60	1	4000	100
H99	10	79	0	4000	100
Bt65	1	4	3	4000	100
Bt65	2	11	1	4000	100
Bt65	3	3	17	4000	100
Bt65	4	37	6	4000	100
Bt65	5	10	5	4000	100
Bt65	6	3	10	4000	100
Bt65	7	21	1	4000	100
Bt65	8	16	3	4000	100
Bt65	9	6	3	4000	100
Bt65	10	2	4	4000	100
Bt210	1	44	0	4000	100
Bt210	2	54	0	4000	100
Bt210	3	53	1	4000	100
Bt210	4	45	1	4000	100
Bt210	5	39	1	4000	100
Bt210	6	34	0	4000	100
Bt210	7	43	1	4000	100
Bt210	8	38	0	4000	100
Bt210	9	34	1	4000	100
Bt210	10	19	1	4000	100
P11	1	26	0	4000	100
P11	2	15	1	4000	100
P11	3	23	0	4000	100
P11	4	14	0	4000	100
P11	5	8	0	4000	100
P11	6	21	1	4000	100
P11	7	15	2	4000	100
P11	8	11	0	4000	100
P11	9	33	0	4000	100
P11	10	16	0	4000	100
P12	1	24	4	4000	100
P12	2	26	13	4000	100
P12	3	36	26	4000	100
P12	4	45	24	4000	100
P12	5	37	6	4000	100
P12	6	17	23	4000	100
P12	7	24	15	4000	100
P12	8	26	9	4000	100
P12	9	45	6	4000	100
P12	10	36	13	4000	100
P20	1	10	1	4000	100
P20	2	13	0	4000	100
P20	3	19	7	4000	100
P20	4	10	0	4000	100
P20	5	23	0	4000	100
P20	6	17	0	4000	100
P20	7	20	0	4000	100
P20	8	27	0	4000	100
P20	9	21	4	4000	100
P20	10	28	0	4000	100
P22	1	27	0	4000	100
P22	2	32	0	4000	100
P22	3	26	0	4000	100
P22	4	34	3	4000	100
P22	5	40	8	4000	100
P22	6	37	0	4000	100
P22	7	35	3	4000	100
P22	8	46	1	4000	100
P22	9	39	1	4000	100
P22	10	35	4	4000	100
P25	1	26	10	4000	100
P25	2	29	4	4000	100
P25	3	28	3	4000	100
P25	4	24	4	4000	100
P25	5	26	6	4000	100
P25	6	11	5	4000	100
P25	7	14	7	4000	100
P25	8	12	5	4000	100
P25	9	89	3	4000	100
P25	10	18	10	4000	100
P26	1	13	0	4000	100
P26	2	21	0	4000	100
P26	3	18	1	4000	100
P26	4	21	0	4000	100
P26	5	20	4	4000	100
P26	6	24	0	4000	100
P26	7	24	1	4000	100
P26	8	34	2	4000	100
P26	9	20	5	4000	100
P26	10	12	3	4000	100
P28	1	28	1	4000	100
P28	2	6	0	4000	100
P28	3	20	0	4000	100
P28	4	2	2	4000	100
P28	5	15	3	4000	100
P28	6	6	3	4000	100
P28	7	17	1	4000	100
P28	8	2	0	4000	100
P28	9	22	1	4000	100
P28	10	26	0	4000	100
P30	1	31	2	4000	100
P30	2	1	0	4000	100
P30	3	1	0	4000	100
P30	4	4	1	4000	100
P30	5	4	1	4000	100
P30	6	10	0	4000	100
P30	7	20	0	4000	100
P30	8	15	0	4000	100
P30	9	25	1	4000	100
P30	10	23	1	4000	100
P32	1	27	0	4000	100
P32	2	30	0	4000	100
P32	3	44	1	4000	100
P32	4	38	0	4000	100
P32	5	34	0	4000	100
P32	6	33	1	4000	100
P32	7	58	0	4000	100
P32	8	57	3	4000	100
P32	9	32	5	4000	100
P32	10	75	1	4000	100
P34	1	7	0	4000	100
P34	2	21	1	4000	100
P34	3	22	0	4000	100
P34	4	7	0	4000	100
P34	5	28	2	4000	100
P34	6	10	0	4000	100
P34	7	11	1	4000	100
P34	8	29	3	4000	100
P34	9	28	0	4000	100
P34	10	30	1	4000	100
P43	1	50	0	4000	100
P43	2	32	0	4000	100
P43	3	53	2	4000	100
P43	4	44	1	4000	100
P43	5	56	0	4000	100
P43	6	40	0	4000	100
P43	7	45	0	4000	100
P43	8	28	0	4000	100
P43	9	34	1	4000	100
P43	10	27	5	4000	100
P48	1	17	0	4000	100
P48	2	18	1	4000	100
P48	3	23	2	4000	100
P48	4	29	0	4000	100
P48	5	30	1	4000	100
P48	6	46	6	4000	100
P48	7	27	2	4000	100
P48	8	29	2	4000	100
P48	9	66	0	4000	100
P48	10	32	0	4000	100
P57	1	31	3	4000	100
P57	2	24	2	4000	100
P57	3	45	2	4000	100
P57	4	24	4	4000	100
P57	5	22	25	4000	100
P57	6	35	9	4000	100
P57	7	27	2	4000	100
P57	8	62	6	4000	100
P57	9	24	3	4000	100
P57	10	43	4	4000	100
