## Supplementary material for "Distinct evolutionary trajectories following loss of RNA interference in *Cryptococcus neoformans*": Dataset S13

### Sheet: Dataset S13
Strain	Mutation rate (mu) for YNB+5-FC	CIlower	CIupper
Bt210	1.93326e-07	1.6114e-08	4.97821e-07
msh2Δ	2.4162e-05	1.6811e-05	3.246e-05
P12	3.65899e-07	3.0498e-08	9.42203e-07
P25	0	0	0
P57	1.13715e-06	8.7039e-08	2.96068e-06
Bt65	5.2332e-07	1.9168e-07	9.6576e-07
Strain	Replicate	YPD_colonies	5-FC_colonies	Volume of a culture (μl)	Volume plated (μl)
Bt210	1	29	0	4000	100
Bt210	2	48	2	4000	100
Bt210	3	53	0	4000	100
Bt210	4	38	0	4000	100
Bt210	5	66	0	4000	100
Bt210	6	55	0	4000	100
Bt210	7	126	0	4000	100
Bt210	8	65	0	4000	100
Bt210	9	136	0	4000	100
Bt210	10	54	0	4000	100
msh2Δ	1	96	8	2000	100
msh2Δ	2	37	12	2000	100
msh2Δ	3	54	24	2000	100
msh2Δ	4	28	20	2000	100
msh2Δ	5	30	13	2000	100
msh2Δ	6	25	32	2000	100
msh2Δ	7	33	14	2000	100
msh2Δ	8	20	7	2000	100
msh2Δ	9	28	12	2000	100
msh2Δ	10	37	15	2000	100
msh2Δ	11	20	21	2000	100
msh2Δ	12	18	10	2000	100
msh2Δ	13	7	6	2000	100
msh2Δ	14	10	8	2000	100
msh2Δ	15	16	13	2000	100
msh2Δ	16	11	2	2000	100
msh2Δ	17	12	10	2000	100
msh2Δ	18	17	4	2000	100
msh2Δ	19	13	14	2000	100
msh2Δ	20	12	25	2000	100
P12	1	26	0	4000	100
P12	2	34	0	4000	100
P12	3	40	0	4000	100
P12	4	41	0	4000	100
P12	5	29	0	4000	100
P12	6	24	0	4000	100
P12	7	34	0	4000	100
P12	8	45	0	4000	100
P12	9	26	0	4000	100
P12	10	55	2	4000	100
P25	1	5	0	2000	100
P25	2	24	0	2000	100
P25	3	8	0	2000	100
P25	4	11	0	2000	100
P25	5	2	0	2000	100
P25	6	4	0	2000	100
P25	7	23	0	2000	100
P25	8	16	0	2000	100
P25	9	6	0	2000	100
P25	10	53	0	2000	100
P57	1	14	0	4000	100
P57	2	4	0	4000	100
P57	3	21	0	4000	100
P57	4	7	0	4000	100
P57	5	8	0	4000	100
P57	6	7	0	4000	100
P57	7	21	0	4000	100
P57	8	10	0	4000	100
P57	9	9	1	4000	100
P57	10	5	0	4000	100
Bt65	1	104	1	4000	100
Bt65	2	141	0	4000	100
Bt65	3	86	0	4000	100
Bt65	4	148	1	4000	100
Bt65	5	112	1	4000	100
Bt65	6	102	0	4000	100
Bt65	7	119	0	4000	100
Bt65	8	130	0	4000	100
Bt65	9	49	1	4000	100
Bt65	10	82	0	4000	100
Bt65	11	19	0	4000	100
Bt65	12	26	1	4000	100
Bt65	13	30	1	4000	100
Bt65	14	19	0	4000	100
Bt65	15	25	0	4000	100
Bt65	16	71	0	4000	100
Bt65	17	54	0	4000	100
Bt65	18	19	0	4000	100
Bt65	19	33	0	4000	100
Bt65	20	13	0	4000	100
