## Supplementary material for "Distinct evolutionary trajectories following loss of RNA interference in *Cryptococcus neoformans*": Dataset S14

### Sheet: Repeat Content H99
==================================================
H99
total length: 18916112 bp (18916012 bp excl N/X-runs)
GC level: 48.21 %
bases masked: 792549 bp ( 4.19 %)
==================================================
	Number of elements	Length occupied	Percentage of sequences
--------------------------------------------------	--------------------------------------------------	--------------------------------------------------	--------------------------------------------------
Retroelements	669	559977 bp	0.0296
SINEs:	0	0 bp	0
Penelope	0	0 bp	0
LINEs:	35	14226 bp	0.0008
CRE/SLACS	33	14100 bp	0.0007
L2/CR1/Rex	0	0 bp	0
R1/LOA/Jockey	0	0 bp	0
R2/R4/NeSL	0	0 bp	0
RTE/Bov-B	0	0 bp	0
L1/CIN4	0	0 bp	0
LTR elements:	634	545751 bp	0.0289
BEL/Pao	0	0 bp	0
Ty1/Copia	65	34076 bp	0.0018
Gypsy/DIRS1	377	458225 bp	0.0242
Retroviral	0	0 bp	0
DNA transposons	100	37610 bp	0.002
hobo-Activator	0	0 bp	0
Tc1-IS630-Pogo	7	451 bp	0
En-Spm	0	0 bp	0
MuDR-IS905	0	0 bp	0
PiggyBac	0	0 bp	0
Tourist/Harbinger	64	27158 bp	0.0014
Other (Mirage,P-element, Transib)	0	0 bp	0
Rolling-circles	7	657 bp	0
Unclassified:	1	78 bp	0
Total interspersed repeats:		597665 bp	0.0316
Small RNA:	7	8056 bp	0.0004
Satellites:	0	0 bp	0
Simple repeats:	3428	147754 bp	0.0078
Low complexity:	748	38536 bp	0.002
==================================================
* most repeats fragmented by insertions or deletions
have been counted as one element
The query species was assumed to be fungi
RepeatMasker Combined Database: Dfam_3.0, RepBase-20181026
run with rmblastn version 2.10.0+

### Sheet: Repeat Content Bt210
==================================================
Bt210
total length: 18968288 bp (18968288 bp excl N/X-runs)
GC level: 48.21 %
bases masked: 716324 bp ( 3.78 %)
==================================================
	Number of elements	Length occupied	Percentage of sequences
--------------------------------------------------	--------------------------------------------------	--------------------------------------------------	--------------------------------------------------
Retroelements	470	414903 bp	0.0219
SINEs:	0	0 bp	0
Penelope	0	0 bp	0
LINEs:	31	13853 bp	0.0007
CRE/SLACS	28	13658 bp	0.0007
L2/CR1/Rex	0	0 bp	0
R1/LOA/Jockey	0	0 bp	0
R2/R4/NeSL	0	0 bp	0
RTE/Bov-B	0	0 bp	0
L1/CIN4	0	0 bp	0
LTR elements:	439	401050 bp	0.0211
BEL/Pao	0	0 bp	0
Ty1/Copia	56	27093 bp	0.0014
Gypsy/DIRS1	290	348944 bp	0.0184
Retroviral	0	0 bp	0
DNA transposons	75	21777 bp	0.0011
hobo-Activator	1	43 bp	0
Tc1-IS630-Pogo	5	312 bp	0
En-Spm	0	0 bp	0
MuDR-IS905	0	0 bp	0
PiggyBac	0	0 bp	0
Tourist/Harbinger	62	20485 bp	0.0011
Other (Mirage,P-element, Transib)	0	0 bp	0
Rolling-circles	0	0 bp	0
Unclassified:	6	604 bp	0
Total interspersed repeats:		437284 bp	0.0231
Small RNA:	38	88128 bp	0.0046
Satellites:	0	0 bp	0
Simple repeats:	3455	151599 bp	0.008
Low complexity:	759	39432 bp	0.0021
==================================================
* most repeats fragmented by insertions or deletions
have been counted as one element
The query species was assumed to be fungi
RepeatMasker Combined Database: Dfam_Consensus-20170127, RepBase-20181026
run with rmblastn version 2.2.27+

### Sheet: Repeat Content LP-RSA2296
==================================================
LP-RSA2296
total length: 19067414 bp (19067414 bp excl N/X-runs)
GC level: 48.24 %
bases masked: 870349 bp ( 4.56 %)
==================================================
	Number of elements	Length occupied	Percentage of sequences
--------------------------------------------------	--------------------------------------------------	--------------------------------------------------	--------------------------------------------------
Retroelements	587	604014 bp	0.0317
SINEs:	0	0 bp	0
Penelope	0	0 bp	0
LINEs:	36	20401 bp	0.0011
CRE/SLACS	35	20332 bp	0.0011
L2/CR1/Rex	0	0 bp	0
R1/LOA/Jockey	0	0 bp	0
R2/R4/NeSL	0	0 bp	0
RTE/Bov-B	0	0 bp	0
L1/CIN4	0	0 bp	0
LTR elements:	551	583613 bp	0.0306
BEL/Pao	0	0 bp	0
Ty1/Copia	72	43145 bp	0.0023
Gypsy/DIRS1	362	506776 bp	0.0266
Retroviral	0	0 bp	0
DNA transposons	80	22205 bp	0.0012
hobo-Activator	1	43 bp	0
Tc1-IS630-Pogo	4	179 bp	0
En-Spm	0	0 bp	0
MuDR-IS905	0	0 bp	0
PiggyBac	0	0 bp	0
Tourist/Harbinger	63	20556 bp	0.0011
Other (Mirage,P-element, Transib)	0	0 bp	0
Rolling-circles	0	0 bp	0
Unclassified:	7	630 bp	0
Total interspersed repeats:		626849 bp	0.0329
Small RNA:	24	54299 bp	0.0028
Satellites:	0	0 bp	0
Simple repeats:	3454	151077 bp	0.0079
Low complexity:	742	38243 bp	0.002
==================================================
* most repeats fragmented by insertions or deletions
have been counted as one element
The query species was assumed to be fungi
RepeatMasker Combined Database: Dfam_Consensus-20170127, RepBase-20181026
run with rmblastn version 2.2.27+
