## Supplementary material for "Distinct evolutionary trajectories following loss of RNA interference in *Cryptococcus neoformans*": Dataset S15

### Sheet: Dataset S15
Isolate	Source
A5-35-17	GCA_020975495.1
A1-35-8	GCA_010233735.1
Ze90-1	GCA_010233705.1
Bt133	GCA_023650595.1
Bt89	GCA_023650575.1
Bt65	GCA_023650535.1
Bt81	GCA_023650555.1
Ftc146-1	GCA_010065285.1
LP-RSA2296	This study, PRJNA1138746
Bt210	This study, PRJNA1138746
Bt22	Coelho and Yadav et al, unpublished data, PRJNA1081442
Ftc555-1	Coelho and Yadav et al, unpublished data, PRJNA1076110
